# MitoPlex: A Targeted Multiple Reaction Monitoring Assay for Quantification of a Curated Set of Mitochondrial Proteins

**DOI:** 10.1101/820167

**Authors:** Aleksandr B. Stotland, Weston Spivia, Amanda Orosco, Allen M. Andres, Roberta A. Gottlieb, Jennifer E. Van Eyk, Sarah J. Parker

**Author notes:** These authors contributed equally: Jennifer Van Eyk, Ph.D. and Roberta A. Gottlieb M.D. **Corresponding author:** Sarah J Parker, Ph.D. Lead contact: Aleksandr B. Stotland, Ph.D.

## Abstract

Mitochondria are the major source of cellular energy (ATP), as well as critical mediators of widespread functions such as cellular redox balance, apoptosis, and metabolic flux. Methods to quantify mitochondrial content are limited to low throughput immunoassays, measurement of mitochondrial DNA, or relative quantification by untargeted mass spectrometry. Here, we present a high throughput, reproducible and quantitative mass spectrometry multiple reaction monitoring based assay of 37 proteins critical to central carbon chain metabolism and overall mitochondrial function termed ‘MitoPlex’. We coupled this protein multiplex with a parallel analysis of the central carbon chain metabolites (218 metabolite assay) extracted in tandem from the same sample, be it cells or tissue. In tests of its biological applicability in cells and tissues, ‘MitoPlex plus metabolites’ indicated profound effects of HMG-CoA Reductase inhibition (e.g., statin treatment) on mitochondria of i) differentiating C2C12 skeletal myoblasts, as well as a clear opposite trend of statins to promote mitochondrial protein expression and metabolism in heart and liver, while suppressing mitochondrial protein and ii) aspects of metabolism in the skeletal muscle obtained from C57Bl6 mice. Our results not only reveal new insights into the metabolic effect of statins in skeletal muscle, but present a new high throughput, reliable MS-based tool to study mitochondrial dynamics in both cell culture and in vivo models.
