## Supplemental Data 1 for "MitoPlex: A Targeted Multiple Reaction Monitoring Assay for Quantification of a Curated Set of Mitochondrial Proteins"

### Sheet: Raw Tissue Metabolites
Compound Name	DMSO heart 1	DMSO heart 1 ApoB	DMSO heart 2	DMSO heart 2 ApoB	DMSO heart 3	DMSO heart 3 ApoB	DMSO heart 4	DMSO heart 4 ApoB	Stat heart 1	Stat heart 1 ApoB	Stat heart 2	Stat heart 2 ApoB	Stat heart 3	Stat heart 3 ApoB	Stat heart 4	Stat heart 4 ApoB
±-Mevalonolactone	35.6868	52.4807	22.8103	22.8103	33.3489	45.066	25.7766	29.2915	38.1136	52.2104	108.433	152.723	73.571	100.782	37.6689	45.3842
2-2-Dimethyl Succinic acid	11151.8	16399.7	12850.8	12850.8	10213.9	13802.6	12132.4	13786.8	14322.5	19619.8	16074.7	22640.4	13704.1	18772.8	10029.9	12084.2
2-3-Dihydroxybenzoic acid	125.077	183.937	67.8416	67.8416	109.905	148.521	282.165	320.642	153.003	209.593	58.4764	82.3612	176.523	241.812	284.313	342.546
2-3-Dihydroxyisovalerate	1422.96	2092.6	13.0087	13.0087	118.148	159.66	75.3574	85.6335	154.975	212.294	18.7533	26.4131	94.2836	129.156	42.9176	51.708
2-3-Pyridinedicarboxylic acid	1830.38	2691.73	1387.83	1387.83	1419.5	1918.25	1529.59	1738.18	1240.7	1699.59	1586.82	2234.96	1256.69	1721.49	1451.15	1748.37
2-4-Quinolinediol	9.5057	13.979	3.25046	3.25046	20.6858	27.9538	6.23145	7.08119	10.7914	14.7827	23.6139	33.259	11.926	16.337	17.8796	21.5417
2-Deoxyadenosine 5-diphosphate	46.1866	67.9215	112.801	112.801	171.743	232.086	101.132	114.922	120.533	165.114	262.069	369.111	78.2783	107.23	115.498	139.154
2-Deoxyadenosine 5-monophosphate	15.8341	23.2854	18.9175	18.9175	28.7328	38.8281	40.9097	46.4883	22.6184	30.9842	1.74072	2.45171	30.0988	41.2312	19.5517	23.5563
2-Deoxyadenosine	1066.6	1568.52	443.713	443.713	376.348	508.578	641.737	729.246	1060.86	1453.23	357.803	503.948	1055.2	1445.48	62.6419	75.4722
2-Deoxycytidine 5-diphosphate	1642.03	2414.75	880.811	880.811	704.209	951.634	846.694	962.152	752.22	1030.44	698.2	983.381	607.104	831.65	839.152	1011.03
2-Deoxycytidine 5-monophosphate	4.03579	5.93499	5.21459	5.21459	18.7773	25.3748	3.87455	4.40289	15.5308	21.275	10.1951	14.3593	2.18348	2.99107	6.36834	7.6727
2-Deoxycytidine	1248.92	1836.65	234.803	234.803	174.231	235.447	419.37	476.556	417.932	572.509	407.777	574.334	149.286	204.501	149.957	180.671
2-Deoxy-D-glucose 6-phosphate	1120.31	1647.51	3643.12	3643.12	5649.82	7634.89	6391.68	7263.27	5553.8	7607.94	4644.45	6541.48	3713.26	5086.66	5156	6212.05
2-Deoxy-D-ribose	5673.71	8343.69	2278.75	2278.75	3086.4	4170.81	1019.11	1158.07	849.45	1163.63	1210.49	1704.92	2290.94	3138.28	260.147	313.43
2-Deoxyguanosine 5-diphosphate	171.714	252.521	267599	267599	260707	352306	117484	133504	206.774	283.252	302611	426213	2057.15	2818.01	249816	300983
2-Deoxyguanosine 5-monophosphate	1.1986e+06	1.76264e+06	821756	821756	1.03837e+06	1.40321e+06	286957	326088	1.1892e+06	1.62904e+06	1.26852e+06	1.78665e+06	589475	807500	1.31948e+06	1.58974e+06
2-Deoxyguanosine	5.7644	8.47706	3.19946	3.19946	9.43023	12.7436	3.46369	3.93601	16.9319	23.1944	7.81654	11.0092	20.9024	28.6334	3.38963	4.08389
2-Deoxyinosine	253.615	372.964	82.5781	82.5781	164.027	221.658	46.1189	52.4078	112.224	153.732	128.937	181.602	103.495	141.774	64.829	78.1072
2-Deoxyribose 5-phosphate	1521.35	2237.28	439.767	439.767	1266.51	1711.49	234.903	266.935	455.409	623.848	371.898	523.8	132.465	181.459	324.988	391.552
2-Deoxyuridine 5-triphosphate	19.3629	28.4748	51.6708	51.6708	37.1915	50.2587	61.6898	70.102	111.211	152.344	131.696	185.488	50.3303	68.9455	5.91711	7.12905
2-Deoxyuridine	20316.8	29877.7	16906.7	16906.7	19497.8	26348.4	19722	22411.3	19489.6	26698	27535	38781.7	18426.6	25241.9	19912.8	23991.4
2-Isopropylmalic acid	1657.85	2438.01	1475.41	1475.41	935.439	1264.11	729.035	828.448	1560.52	2137.7	305.713	430.581	414.553	567.881	2233.63	2691.12
2-Ketobutyrate	281.925	414.595	532.256	532.256	127.03	171.662	299.135	339.926	448.766	614.748	278.296	391.966	335.529	459.629	58.5641	70.5591
2-Methyl-1-butanol	525.661	773.031	1128.51	1128.51	992.238	1340.86	795.207	903.645	1103	1510.96	1430.01	2014.1	588.955	806.788	1013.71	1221.34
2-Phosphoglyceric acid	315490	463955	294823	294823	183995	248641	287332	326514	461604	632334	360364	507556	212397	290955	249689	300830
3-2-Hydroxyethylindole	33.9111	49.8693	8.67188	8.67188	10.8876	14.713	10.8799	12.3635	12.3312	16.8921	25.8525	36.4119	17.2565	23.639	40.6469	48.9722
3-Dehydroshikimic acid	125.741	184.914	688.445	688.445	922.372	1246.45	448.641	509.819	168.802	231.235	656.492	924.637	390.663	535.155	233.949	281.866
3-Hydroxyanthranilic acid	249.62	367.089	1337.92	1337.92	660.459	892.512	991.475	1126.68	557.4	763.561	1015.88	1430.82	562.439	770.464	455.849	549.215
3-Hydroxy-DL-kynurenine	1154.03	1697.1	18.6448	18.6448	6.90147	9.32631	5.71583	6.49526	12.3243	16.8826	1.31245	1.84852	27.7447	38.0064	10.3098	12.4214
3-Hydroxyphenylacetic acid	80.7112	118.693	10.687	10.687	41.8914	56.61	37.5042	42.6184	21.2414	29.0977	14.5953	20.5567	5.07825	6.95651	12.431	14.9772
3-Indoleacetic acid	101.552	149.342	67.7588	67.7588	189.734	256.397	69.9197	79.4542	70.5486	96.6419	42.9988	60.5616	76.2906	104.508	396.712	477.966
3-Methylglutaric acid	15626.5	22980.2	10178.9	10178.9	10663.6	14410.3	11697.9	13293.1	16104.6	22061	15971.1	22494.5	14427	19763	15693.3	18907.5
4-Aminobenzoic acid	11.1558	16.4057	5.34122	5.34122	6.91827	9.34902	5.06307	5.75349	3.98873	5.46402	9.59281	13.511	6.71283	9.19566	4.40074	5.3021
4-Guanidobutyric acid	7.85068	11.5451	39.0391	39.0391	24.3263	32.8734	15.6768	17.8146	5.10863	6.99812	7.49821	10.5609	6.33289	8.67519	3.29613	3.97125
4-Hydroxybenzoic acid	422.441	621.237	137.143	137.143	304.698	411.753	1807.6	2054.1	406.977	557.503	764.081	1076.17	1341.47	1837.62	230.315	277.488
4-Hydroxy-L-glutamic acid	22.1599	32.5881	6.41667	6.41667	21.656	29.2649	22.0549	25.0624	41.0597	56.2462	8.77673	12.3616	8.37002	11.4658	23.4478	28.2504
4-Hydroxyphenyl-pyruvic acid	14.5941	21.462	9.08397	9.08397	4.40992	5.95936	35.7185	40.5893	10.2834	14.0869	8.92938	12.5766	15.4788	21.2038	26.9484	32.468
4-Methyl-2-oxovaleric acid	8636.65	12701	8493.95	8493.95	4998.3	6754.46	4105.76	4665.64	8929.35	12232	11017.7	15517.8	834.403	1143.02	10035.1	12090.4
4-Pyridoxic acid	3907.6	5746.47	913.049	913.049	1155.49	1561.47	1091.31	1240.13	1313.07	1798.73	757.793	1067.31	936.005	1282.2	1026.19	1236.38
4-Quinolinol	5.44698	8.01026	12.4864	12.4864	16.7964	22.6979	1.33377	1.51565	8.59983	11.7806	1.37345	1.93444	11.5633	15.8402	12.9422	15.593
5-Deoxy-5-(methylthio)adenosine	61605.1	90595.7	108526	108526	82571.9	111584	111758	126998	63338.7	86765.3	80236.7	113009	82155.5	112542	99258.8	119589
5-Hydroxy-3-indoleacetic acid	13.5571	19.9369	4.92235	4.92235	33.5708	45.366	18.2871	20.7808	30.4096	41.657	16.075	22.6408	8.84107	12.1111	21.8518	26.3275
5-Methoxytryptamine	2.88449	4.2419	6.92588	6.92588	6.95566	9.39955	5.74645	6.53005	11.4833	15.7305	8.77947	12.3655	10.0308	13.7409	1.79034	2.15704
6-Hydroxynicotinic acid	7.43832	10.9387	6.51517	6.51517	7.26444	9.81681	29.2558	33.2452	23.4782	32.1619	55.1961	77.7409	22.4953	30.8154	4.91788	5.92516
Adenine	36685.5	53949.2	92846.9	92846.9	149561	202109	90030.1	102307	114997	157531	155601	219157	88123.3	120717	152470	183699
Adenosine 3-5-cyclic monophosphate	5553.43	8166.8	5310.91	5310.91	6010.41	8122.17	3995.29	4540.1	8190.65	11220.1	4832.6	6806.48	5262.53	7208.94	5872.07	7074.78
Adenosine 5-diphosphate	223.003	327.945	187072	187072	205356	277508	105075	119403	218163	298854	233737	329208	105.579	144.629	16695.3	20114.8
Adenosine 5-monophosphate	1.11961e+06	1.64648e+06	771923	771923	951275	1.28551e+06	261545	297211	1.08902e+06	1.49181e+06	1.17644e+06	1.65695e+06	542258	742820	1.20587e+06	1.45285e+06
Adenosine 5-triphosphate	30.9697	45.5437	35.723	35.723	367.552	496.692	60.6418	68.9111	11.3945	15.6089	24.9812	35.1848	54.354	74.4575	34.8253	41.9582
Adenosine	1.50966e+06	2.22009e+06	1.47225e+06	1.47225e+06	1.24101e+06	1.67704e+06	688588	782486	1.97861e+06	2.71042e+06	1.55381e+06	2.18846e+06	1.10676e+06	1.51611e+06	2.4894e+06	2.99928e+06
Adenylosuccinic acid	18.0191	26.4987	9.0522	9.0522	18.7643	25.3572	8.20463	9.32344	50.5869	69.2971	24.7255	34.8247	12.9878	17.7915	25.3172	30.5027
Adipic acid	74098.7	108969	67359.3	67359.3	36597.5	49456	74657.6	84838.2	58500.3	80137.4	36982.3	52087.7	37604	51512.3	36362.2	43809.9
AICAR	82.2879	121.012	48.3894	48.3894	447.133	604.233	86.8417	98.6837	137.336	188.131	87.4082	123.11	8.09802	11.0932	41.8557	50.4285
Allantoin	274.362	403.474	345.157	345.157	297.438	401.944	821.09	933.057	380.924	521.813	449.811	633.536	346.852	475.14	211.935	255.343
alpha-D(+)Mannose 1-phosphate	120805	177655	356258	356258	284044	383844	769779	874749	238579	326820	790630	1.11356e+06	384213	526319	483823	582919
alpha-D-Glucose-1-phosphate	82729.7	121661	60118.1	60118.1	252032	340584	438111	497853	42663.1	58442.6	717611	1.01072e+06	233001	319180	95674.9	115271
alpha-Ketoglutaric acid	200843	295358	177087	177087	67728.8	91525.4	204706	232620	146953	201305	72075.3	101514	125854	172403	71124.3	85691.9
Arabinose-5-phosphate	1443.53	2122.84	24078.9	24078.9	46346.5	62630.4	13558.2	15407.1	23243.4	31840.2	22927.3	32291.9	20224.9	27705.3	14756.1	17778.5
Argininosuccinic acid	10.6721	15.6942	8.87973	8.87973	4.89335	6.61264	145.93	165.829	44.1237	60.4435	17.617	24.8127	153.165	209.815	131.832	158.834
beta-Nicotinamide adenine dinucleotide	495938	729321	629597	629597	615587	831874	648735	737198	591903	810826	619105	871979	544247	745543	573951	691507
beta-Nicotinamide mononucleotide	45.8604	67.4418	45.8713	45.8713	47.1506	63.717	98.0559	111.427	40.6706	55.7132	23.3199	32.8449	11.2048	15.349	28.8109	34.7119
Cellobiose	39.2672	57.7459	13.3736	13.3736	24.9372	33.6989	22.6766	25.7688	12.6323	17.3045	34.8952	49.1481	49.1016	67.2625	234.458	282.48
Chorismic acid	123.404	181.476	232.259	232.259	106.14	143.433	224.827	255.485	15.0577	20.627	166.879	235.04	27.4412	37.5907	21.872	26.3518
cis-Aconitic acid	24767.8	36423.3	13156.2	13156.2	15645.3	21142.2	12428.3	14123	25260.2	34603	18651.9	26270.3	23285	31897.2	29637.6	35708
Citramalic acid	49666.9	73039.6	7729.99	7729.99	35307.9	47713.3	70586.6	80212.1	22840.3	31288.1	12933.6	18216.3	41430.3	56753.8	5724.04	6896.43
Citric acid	2.07698e+06	3.05439e+06	1.04487e+07	1.04487e+07	9.84031e+06	1.32977e+07	1.13618e+07	12911107	8.77331e+06	1.20182e+07	1.08656e+07	1.53037e+07	5.01148e+06	6.86504e+06	1.0062e+07	1.21229e+07
Creatine phosphate	18.8629	27.7396	24.4245	24.4245	3.68108	4.97444	19.1959	21.8136	26.9702	36.9455	11.0744	15.5978	24.0175	32.9006	16.3286	19.6731
Creatine	206382	303503	278500	278500	246072	332530	286319	325362	362873	497086	314176	442502	319977	438325	330482	398172
Creatinine	5210.82	7662.97	5327.73	5327.73	4471.12	6042.05	6707.99	7622.72	6992.91	9579.32	5400.85	7606.83	7226.13	9898.81	4465.23	5379.79
Cytidine 5-diphosphate	1680.2	2470.89	4968.25	4968.25	6340.12	8567.73	6095.64	6926.86	7273.04	9963.07	9003.82	12681.4	5857.46	8023.92	7568.02	9118.1
Cytidine 5-triphosphate	48.7125	71.6361	351.102	351.102	572.151	773.178	9144.83	10391.9	975.02	1335.64	12258.6	17265.6	574.326	786.748	7933.81	9558.81
Cytidine	124.753	183.46	40.2735	40.2735	68.7643	92.9248	66.1088	75.1237	32.8949	45.0614	27.7338	39.0617	13.5213	18.5224	99.9566	120.43
Cytidine-5-monophosphate	63.6814	93.6491	61.7938	61.7938	34.1996	46.2157	87.2661	99.166	68.4109	93.7136	33.673	47.4268	79.1524	108.428	500.342	602.821
Cytosine	0.974007	1.43236	13.9904	13.9904	36.7586	49.6738	2.58545	2.93801	14.9289	20.4506	1.48303	2.08877	22.8818	31.3449	22.498	27.1061
D-+-Galactosamine	221.797	326.172	348.884	348.884	368.908	498.524	254.796	289.541	345.863	473.785	281.497	396.474	304.719	417.423	200.228	241.239
Deoxyadenosine 5-triphosphate	15.3587	22.5864	14.0307	14.0307	6.09697	8.23915	15.8036	17.9587	43.0669	58.9958	86.6411	122.03	7.68331	10.5251	21.6316	26.0622
Deoxycytidine 5-triphosphate	16.3289	24.0131	11.7533	11.7533	13.8542	18.7218	19.3675	22.0086	35.8491	49.1084	115.465	162.627	41.6596	57.0679	22.5569	27.177
Deoxyguanosine 5-triphosphate	23.499	34.5574	48.7143	48.7143	33.3738	45.0998	17.0497	19.3746	10.7399	14.7122	142.273	200.384	37.5073	51.3798	29.1511	35.1218
Deoxythymidine 5-triphosphate	3909.58	5749.39	69051.9	69051.9	68270.7	92257.8	112723	128094	61626.3	84419.6	126762	178538	62158.4	85148.4	87652.8	105606
D-erythro-Dihydrosphingosine	1244.15	1829.63	4025.29	4025.29	4495.44	6074.92	1274.99	1448.85	1503.94	2060.19	2212.27	3115.87	1568.22	2148.24	4383.9	5281.81
D-Fructose 1,6-biphosphate	62967.2	92598.8	89811.5	89811.5	94871	128204	130953	148810	126563	173373	193397	272390	94415.4	129336	269893	325172
D-Fructose 6-phosphate	61159.2	89940.1	718458	718458	959350	1.29642e+06	1.57751e+06	1.79263e+06	491214	672896	1.98871e+06	2.80099e+06	790985	1.08354e+06	1.03584e+06	1.248e+06
D-Gluconic acid	64073.8	94226.1	72974.9	72974.9	79006.8	106766	75188.1	85441	88238.1	120874	89854.2	126555	52982.2	72578.4	91949.9	110783
D-Glucosamine 6-phosphate	2.05405	3.02066	23.5787	23.5787	12.7377	17.2131	2.15718	2.45134	6.07667	8.32421	34.0771	47.9959	0.447211	0.612618	5.83978	7.03587
D-Glucose 6-phosphate	61159.2	89940.1	718458	718458	959350	1.29642e+06	1.57751e+06	1.79263e+06	491214	672896	1.98871e+06	2.80099e+06	790985	1.08354e+06	1.03584e+06	1.248e+06
Dihydroxyacetone phosphate	58.8704	86.5742	59.6729	59.6729	102.279	138.215	18.0044	20.4596	30.3874	41.6266	18.4956	26.0502	30.6207	41.9462	56.8207	68.4586
DL-2-Aminoadipic acid	3592.93	5283.72	2550.15	2550.15	3039.79	4107.83	2645.75	3006.53	2749.96	3767.07	2613.25	3680.64	2639.81	3616.18	2762.36	3328.15
DL-Glyceraldehyde 3-phosphate	382.495	562.492	42.7606	42.7606	75.6257	102.197	56.5863	64.3026	922.515	1263.72	603.155	849.514	482.874	661.471	1605.77	1934.66
DL-Isocitric acid	13099.5	19264	2.46605e+06	2.46605e+06	118811	160555	2.00723e+06	2.28095e+06	99426	136200	2.27824e+06	3.20879e+06	55917.6	76599.5	1.90468e+06	2.29479e+06
D-Maltose	82.2193	120.911	42.2872	42.2872	30.7562	41.5624	136.222	154.798	150.988	206.833	152.679	215.041	19.2509	26.3711	209.458	252.359
D-Mannose	1267.86	1864.5	208.176	208.176	469.67	634.69	5987.75	6804.26	893.222	1223.59	868.56	1223.32	369.495	506.157	97.4803	117.446
D-pantothenic acid	699112	1.02811e+06	1.04996e+06	1.04996e+06	1.00549e+06	1.35877e+06	928523	1.05514e+06	817065	1.11927e+06	1.36254e+06	1.91908e+06	646455	885555	641234	772571
D-Ribose 5-phosphate	4535.4	6669.71	4506.81	4506.81	9935.5	13426.4	1472.29	1673.06	3786.73	5187.3	2166.34	3051.18	14773	20236.9	5396.73	6502.09
D-Ribulose 1,5-biphosphate	93.9837	138.211	154.181	154.181	1745.1	2358.24	252.44	286.864	183.983	252.032	142.378	200.532	1800.35	2466.23	2635.25	3175
D-Sedoheptulose-7-phosphate	4674.12	6873.71	13027.4	13027.4	16608.4	22443.8	14203.2	16140.1	7446.72	10201	8581.64	12086.8	10233.2	14018.1	7381.56	8893.44
D-Xylose	532.015	782.375	160.361	160.361	191.061	258.191	441.176	501.336	88.3593	121.04	183.532	258.496	129.042	176.77	147.493	177.703
D-Xylulose-5-phosphate	6603.86	9711.55	4811.63	4811.63	17879.6	24161.6	6687.54	7599.47	1407.59	1928.21	2677.97	3771.78	1472.63	2017.3	6706.41	8080.01
Epicatechin	54.9846	80.8597	169.956	169.956	27.2528	36.8281	66.7419	75.8431	99.6322	136.482	183.673	258.694	180.311	247.001	13.1847	15.8851
Flavin adenine dinucleotide	23407	34422.1	33454.5	33454.5	32086.3	43359.9	29931.4	34013	34071.5	46673.3	37630.8	53001.1	28047.5	38421.3	31788.3	38299.1
Folinic acid	1.06908	1.57218	1.57294	1.57294	1.29931	1.75582	1.59814	1.81606	29.0708	39.823	0.586135	0.825543	29.332	40.1808	7.16467	8.63214
Galactonic acid	24847.7	36540.7	85530.2	85530.2	93327.5	126118	84912	96490.9	98733.9	135252	97799.6	137746	59478.5	81477.4	105367	126948
gamma-Aminobutyric acid	5.4111	7.95751	0.81813	0.81813	10.5288	14.2282	3.27837	3.72542	5.43497	7.44517	13.3534	18.8077	1.42961	1.95837	3.94244	4.74992
gamma-Glu-Cys	843.307	1240.16	4874.39	4874.39	4934.01	6667.58	3668.96	4169.27	2834.26	3882.55	4135.59	5824.78	3832.54	5250.05	2887.71	3479.17
Glucoheptonic acid	80.8499	118.897	34.1191	34.1191	56.3894	76.2019	105.387	119.757	5.26725	7.21541	47.8338	67.3716	37.4623	51.3182	53.9555	65.0067
Glyceric acid	12751.4	18752	3660.93	3660.93	3649.16	4931.3	3319.13	3771.74	5286.21	7241.38	4956.03	6980.32	2500.62	3425.5	3842.77	4629.85
Glyoxylic acid	43.9672	64.6577	13.6721	13.6721	15.0386	20.3225	17.7476	20.1677	4.96599	6.80273	9.36796	13.1943	24.8539	34.0464	13.6105	16.3981
Guanine	8.31146	12.2227	19.5953	19.5953	16.9127	22.855	14.6461	16.6433	14.447	19.7904	88.5128	124.666	6.02322	8.25099	21.5037	25.9081
Guanosine 3,5-cyclic monophosphate	2.98817	4.39437	3.18756	3.18756	7.45761	10.0779	13.3822	15.207	5.68736	7.79091	1.20767	1.70095	5.8615	8.02945	16.9029	20.3649
Guanosine 5-diphosphate	32.1377	47.2614	55.1658	55.1658	108.591	146.744	39.1278	44.4634	76.4406	104.713	18.9451	26.6833	33.921	46.4671	63.5567	76.5743
Guanosine 5-triphosphate	7.73424	11.3739	33.1799	33.1799	245.9	332.297	318.68	362.136	15.1446	20.746	18.0982	25.4904	15.5651	21.322	228.244	274.993
Guanosine	5425.72	7979	9297.7	9297.7	8982.26	12138.2	3913.53	4447.19	8799.94	12054.7	6245.05	8795.84	7476.45	10241.7	10136.6	12212.7
Homocitrate	29460.8	43324.7	58531.6	58531.6	68907.2	93117.9	64031.6	72763.2	59660.2	81726.4	105467	148545	62338.1	85394.6	85230.6	102687
Hypoxanthine	3379.21	4969.42	5623.57	5623.57	9800.53	13244	3372.91	3832.85	10479.2	14355.1	5548.23	7814.41	5997.33	8215.53	18048	21744.6
Indoline-2-carboxylate	1525.42	2243.27	2331.76	2331.76	1940.39	2622.15	765.333	869.697	2633.18	3607.1	2801.26	3945.43	704.744	965.403	1998.01	2407.24
Inosine 5-diphosphate	66813.2	98254.7	94176.6	94176.6	94555.8	127778	65279.8	74181.6	95813.4	131251	96344.1	135696	83344.4	114170	94249.8	113554
Inosine 5-monophosphate	9631.28	14163.6	30547.5	30547.5	24547.3	33172	17480.2	19863.8	21939.9	30054.6	33175.2	46725.6	19571.6	26810.4	55868.8	67311.9
Inosine 5-triphosphate	94534.2	139021	364300	364300	360619	487323	409681	465546	321282	440112	387464	545724	363914	498512	364211	438808
Inosine	37244.3	54771.1	129070	129070	260793	352423	63080.7	71682.6	138657	189942	79672.5	112215	102781	140796	208594	251319
Isopentenyl pyrophosphate	16.3687	24.0716	24.8286	24.8286	10.9763	14.8329	7.19224	8.173	10.7284	14.6964	28.3528	39.9336	7.66616	10.5016	9.17558	11.0549
Isopentyl acetate	17895.7	26317.2	15241	15241	8021.76	10840.2	8162.68	9275.77	13398.4	18353.9	21403.3	30145.4	14756.2	20214	16641	20049.4
Itaconic acid	8114.69	11933.4	6357.45	6357.45	725.89	980.933	4613.04	5242.09	6259.37	8574.48	8045.99	11332.4	544.223	745.511	7967.56	9599.47
Ketoisovaleric acid	87584.5	128801	133402	133402	158748	214524	100021	113660	94333.5	129224	127809	180012	109502	150003	102091	123002
Ketovaleric acid	87584.5	128801	133402	133402	158748	214524	100021	113660	94333.5	129224	127809	180012	109502	150003	102091	123002
Lactic acid	779326	1.14607e+06	741520	741520	992879	1.34173e+06	821310	933306	932394	1.27725e+06	812712	1.14466e+06	771153	1.05637e+06	960234	1.15691e+06
L-Arabinose	38.0358	55.935	194.112	194.112	37.9729	51.3147	19.6158	22.2907	32.9908	45.1929	117.979	166.167	35.5008	48.6312	45.6603	55.0124
L-Arabitol	241.698	355.438	138.787	138.787	159.295	215.264	6.79425	7.72074	191.66	262.548	32.5701	45.8734	228.837	313.475	196.94	237.277
L-Arginine	2497.23	3672.39	6447.75	6447.75	4694.42	6343.8	4727.31	5371.94	5258.44	7203.34	6462.38	9101.94	9843.64	13484.4	6419.24	7734.03
L-asparagine	378.038	555.938	424.616	424.616	320.663	433.328	32.7799	37.2499	973.808	1333.98	445.981	628.143	701.415	960.843	900.398	1084.82
L-Aspartic Acid	500273	735695	1.07298e+06	1.07298e+06	1.36976e+06	1.85103e+06	743791	845217	364299	499040	634139	893153	711673	974894	446229	537625
L-Canavanine	25.989	38.2192	0.868968	0.868968	1.31135	1.7721	0.684397	0.777724	0.41252	0.565096	4.15196	5.84783	2.029	2.77945	0.495722	0.597256
L-Carnitine	3927.15	5775.21	4573.91	4573.91	1994.84	2695.73	3633.28	4128.73	5524.33	7567.58	2231.03	3142.3	4000.63	5480.32	2205.93	2657.75
L-Citrulline	8947.63	13158.3	3023.72	3023.72	2588.03	3497.34	1165.92	1324.9	4955.4	6788.21	6108.73	8603.85	7938.22	10874.3	5726.36	6899.23
L-Cystathionine	7.67	11.2794	10.7151	10.7151	18.9707	25.6361	1.76549	2.00624	1.07647	1.47461	12.2157	17.2052	1.37632	1.88537	0.687737	0.828598
L-Cystine	16.0654	23.6256	50.5552	50.5552	10.5742	14.2895	39.9969	45.451	26.5526	36.3735	36.5993	51.5482	6.94454	9.51306	0.493748	0.594877
L-Dihydroorotic acid	80.23	117.985	81.4876	81.4876	92.6306	125.177	74.3089	84.442	23.0148	31.5272	59.6674	84.0386	55.1835	75.5939	62.0995	74.8187
L-Glutamic acid	3.07084e+06	4.51595e+06	2.88442e+06	2.88442e+06	3.86972e+06	5.22935e+06	4.50553e+06	5.11992e+06	2.58012e+06	3.53442e+06	2.58727e+06	3.64405e+06	2.91617e+06	3.99476e+06	3.09131e+06	3.72447e+06
L-Glutamine	17292.9	25430.7	60388.7	60388.7	5882.6	7949.45	86771.6	98604.1	29276.4	40104.7	10572	14890.1	49966.2	68446.9	38520.3	46410.1
L-Gluthathione (oxidized)	181823	267387	209165	209165	204173	275909	164430	186852	184202	252331	185225	260881	136715	187281	200316	241345
L-Histidine	3492.49	5136.01	2125.14	2125.14	2376.82	3211.92	3018.75	3430.4	3850.81	5275.08	5246.32	7389.18	2213.06	3031.59	3395.98	4091.54
L-Homocysteine	195.23	287.104	20.6494	20.6494	15.2337	20.5861	10.0197	11.386	61.8569	84.7355	21.3817	30.1151	13.3328	18.2641	35.1712	42.375
L-Homocystine	94.0506	138.31	25.2239	25.2239	10.2738	13.8835	5.98384	6.79982	18.9627	25.9764	1.48645	2.09359	29.5221	40.4412	1.61412	1.94472
L-Homoserine	4814.44	7080.06	1827.04	1827.04	888.446	1200.6	2203.24	2503.68	2664.1	3649.45	6579.16	9266.42	2066.16	2830.36	1427.3	1719.64
L-Hydroxyglutaric acid	766918	1.12782e+06	715099	715099	391239	528702	388488	441463	639100	875480	940173	1.32419e+06	651803	892881	803152	967653
Lipoamide	39.2548	57.7276	28.3425	28.3425	20.7359	28.0215	19.2225	21.8438	20.4657	28.0352	19.7138	27.7659	31.0798	42.5751	3.02505	3.64464
L-Isoleucine	2022.6	2974.42	2084.68	2084.68	2480.57	3352.12	1944.36	2209.51	888.472	1217.08	1435.81	2022.27	444.892	609.441	2041.83	2460.04
L-Kynurenine	1004.22	1476.8	124.637	124.637	124.42	168.134	97.0815	110.32	211.855	290.212	193.244	272.174	95.6451	131.021	103.52	124.723
L-Leucine	2022.6	2974.42	2084.68	2084.68	2480.57	3352.12	1944.36	2209.51	888.472	1217.08	1435.81	2022.27	444.892	609.441	2041.83	2460.04
L-Malic acid	6.88646e+06	1.01271e+07	1.01579e+07	1.01579e+07	1.33875e+07	1.80912e+07	7.51586e+06	8.54075e+06	7.45415e+06	1.02112e+07	1.02654e+07	1.44583e+07	9.07765e+06	1.24351e+07	8.20885e+06	9.89018e+06
L-Methionine	78530.4	115486	46058.7	46058.7	57596.8	77833.5	79520.8	90364.6	61943.7	84854.3	90178.2	127012	59667.2	81735.9	87434.6	105343
L-Phenylalanine	223461	328618	185415	185415	186327	251793	162987	185212	278869	382013	680264	958119	202255	277062	253972	305991
L-Proline	13.5385	19.9095	41.1825	41.1825	37.3676	50.4968	9.8107	11.1485	15.7299	21.5478	39.0511	55.0015	55.1032	75.4838	4.72233	5.68955
L-Serine	1104.79	1624.69	974.246	974.246	762.896	1030.94	1328.05	1509.15	1146.23	1570.18	852.841	1201.18	93.794	128.485	1128.75	1359.94
L-Sorbose	530.277	779.819	1995.83	1995.83	318.632	430.584	210.396	239.086	1007.59	1380.26	446.601	629.016	73.7356	101.008	1006.56	1212.72
L-Threonine	658.595	968.522	5006.86	5006.86	2512.67	3395.5	2421.81	2752.06	4933.44	6758.14	3529.43	4971.02	4259.68	5835.18	2546.88	3068.53
L-Tryptophan	20303.4	29857.9	36126.2	36126.2	28513.8	38532.2	31521.9	35820.4	33799.4	46300.5	75843.1	106821	36965.6	50637.8	40019.5	48216.3
L-Tyrosine	19567.4	28775.6	15948.3	15948.3	22694.2	30667.8	24346.3	27666.3	22468.1	30778.2	73785.8	103924	16406	22474	39277.2	47322
Maleic acid	5166.09	7597.18	8272.97	8272.97	10892.8	14720	7102.53	8071.06	8819.44	12081.4	7721.29	10875.1	5843.1	8004.25	5417.19	6526.74
Malonic acid	68399	100587	58269.3	58269.3	65751.3	88853.1	77500.4	88068.7	97845	134034	70105.2	98739.7	59096	80953.5	76449	92107.3
Melibiose	78.7072	115.746	22.1841	22.1841	39.3582	53.1868	5.66012	6.43196	18.3597	25.1503	19.742	27.8056	17.3173	23.7223	75.8023	91.3281
Mevalonic acid 5-phosphate	229.252	337.135	111.609	111.609	932.458	1260.08	1474.41	1675.47	111.176	152.296	70.6145	99.4571	512.241	701.7	1092.37	1316.11
Mevalonic acid	46.3134	68.1079	28.8999	28.8999	22.8024	30.8141	76.7392	87.2036	29.1208	39.8915	34.1169	48.0519	339.626	465.241	14.6653	17.669
m-Hydroxybenzoic acid	11299.4	16616.8	8419.13	8419.13	8578.34	11592.4	12999.7	14772.4	9729.9	13328.6	16351.8	23030.8	7287.42	9982.76	12624	15209.6
myo-Inositol	5896.53	8671.37	12445.8	12445.8	11102.3	15003	12571.6	14285.9	5150.74	7055.8	9685.79	13642	6202.43	8496.47	23035.5	27753.7
N-Acetyl D-galactosamine	13.3613	19.6489	16.2876	16.2876	2.91431	3.93825	2.17022	2.46616	55.1818	75.5915	16.3111	22.9734	9.93799	13.6137	33.8505	40.7837
N-Acetyl-alpha-D-glucosamine 1-phosphate	539.517	793.407	1682.66	1682.66	1263.64	1707.63	1249.66	1420.06	560.257	767.476	907.149	1277.67	1275.23	1746.89	1642.09	1978.42
N-Acetyl-D-glucosamine 6-phosphate	1123.68	1652.47	860.452	860.452	1318.29	1781.47	545.309	619.669	2461.25	3371.57	2053.87	2892.78	359.914	493.032	2408.92	2902.32
N-Acetylglutamic acid	8031.06	11810.4	9996.46	9996.46	13276.5	17941.3	12982.6	14753	7113.29	9744.24	9826.46	13840.1	5451.1	7467.27	12612.7	15196.1
N-Acetylneuraminic acid	12027.1	17687	11395.2	11395.2	11530.3	15581.5	11875	13494.4	18585.6	25459.7	19247.8	27109.5	12127.2	16612.6	19122.2	23038.8
N-Carbamoyl-DL-aspartic acid	24776.8	36436.4	22742.5	22742.5	28138.7	38025.2	31624.4	35936.9	14453.5	19799.4	43774.5	61654.3	13473.5	18456.9	32428.5	39070.5
N-Carbamyl-L-glutamic acid	9944.18	14623.8	9875.05	9875.05	9396.32	12697.7	8850.79	10057.7	7155.58	9802.16	5613.24	7905.98	5694.88	7801.2	8629.22	10396.6
N-Formyl-L-Tyrosine	48.5134	71.3432	12.6889	12.6889	110.057	148.726	7.01992	7.97718	134.943	184.854	154.089	217.027	43.0725	59.0034	54.0019	65.0626
Nicotinic acid mononucleotide	29.3102	43.1033	10.8969	10.8969	24.9484	33.714	14.5257	16.5065	12.3174	16.8732	6.15689	8.67168	7.20766	9.87351	13.5079	16.2745
Nicotinic acid	2898.84	4263.01	38.2501	38.2501	792.417	1070.83	59.1284	67.1913	820.136	1123.47	1173.94	1653.43	18.8902	25.877	28.4488	34.2756
o-Hydroxy hippuric acid	43.8954	64.552	30.9151	30.9151	59.1968	79.9957	18.4052	20.915	131.936	180.734	66.272	93.3409	33.5062	45.899	168.631	203.17
o-Phospho-L-Serine	5.02643	7.39181	3.47272	3.47272	11.8366	15.9954	15.0391	17.0899	14.2974	19.5855	9.63386	13.5688	12.7277	17.4352	5.82253	7.0151
O-Phosphorylethanolamine	12163.6	17887.6	15325.6	15325.6	33314.7	45019.9	26798.4	30452.7	30833.8	42238.2	25517	35939.5	9825.36	13459.4	20077.6	24189.9
Orotic acid	1617.65	2378.9	1152.38	1152.38	1295.09	1750.12	1338.81	1521.37	1130.3	1548.35	2485.47	3500.66	688.315	942.898	1838.97	2215.63
O-Succinyl-L-homoserine	191.622	281.797	68.9813	68.9813	7.70214	10.4083	19.9517	22.6724	25.2363	34.5703	79.9423	112.595	3.41789	4.68204	34.0214	40.9897
Oxamic acid	21.9188	32.2335	6.28474	6.28474	11.742	15.8676	19.847	22.5535	7.03961	9.6433	6.3626	8.96141	14.208	19.463	9.89203	11.9181
Phenylpyruvic acid	173.49	255.132	19.6647	19.6647	188.93	255.31	23.3653	26.5515	237.444	325.266	20.7577	29.2362	22.4	30.6849	154.58	186.241
Phosphoenolpyruvic acid	36293.7	53373	35819.1	35819.1	80645.5	108980	37031	42080.7	77938.3	106765	84760.1	119380	37985.4	52034.8	35413	42666.3
Prephenic acid	33.9358	49.9056	8.66564	8.66564	22.3337	30.1806	8.98114	10.2058	35.5761	48.7343	26.2166	36.9248	45.5828	62.4421	47.9279	57.7445
Pyridoxal 5 phosphate	938.283	1379.83	2277.55	2277.55	2108.83	2849.77	3272.4	3718.64	2989.71	4095.49	2492.57	3510.67	3302.76	4524.33	1947.49	2346.37
Pyridoxal hydrochloride	6184.16	9094.35	3393.89	3393.89	599.763	810.49	4465.55	5074.49	3887.87	5325.85	1994.88	2809.69	3156.05	4323.36	2553.66	3076.7
Pyridoxamine	5.95069	8.75101	11	11	5.55127	7.50172	14.4969	16.4738	14.9521	20.4824	8.88394	12.5126	13.1576	18.0241	18.3718	22.1347
Pyridoxine	25.1156	36.9347	9.55784	9.55784	34.8296	47.067	22.0747	25.0849	13.5156	18.5145	15.9551	22.472	40.5036	55.4843	47.8742	57.6798
Pyruvic acid	318.481	468.355	1030.48	1030.48	947.501	1280.41	589.726	670.144	941.324	1289.48	1150.28	1620.11	561.099	768.629	808.731	974.375
Quinic acid	1444.48	2124.23	1260.8	1260.8	547.105	739.331	1359.87	1545.3	2622.69	3592.73	506.799	713.801	1225.96	1679.4	1219.86	1469.71
Riboflavin	112.14	164.911	25.344	25.344	37.1834	50.2478	52.1857	59.3019	50.4093	69.0539	38.7641	54.5973	76.8812	105.317	30.7453	37.0425
Ribonic acid gamma lactone	175.805	258.536	58.9879	58.9879	97.0671	131.172	32.8573	37.3378	49.2654	67.4868	28.6953	40.4159	17.9022	24.5236	175.768	211.769
S-2-Aminoethyl-L-cysteine	1.58303	2.32799	12.9903	12.9903	1.05631	1.42745	31.3403	35.614	16.1772	22.1606	20.5281	28.9128	32.3871	44.366	0.46717	0.562855
S-5-Adenosyl-L-homocysteine	3022.3	4444.56	14268.2	14268.2	8620.49	11649.3	13289.3	15101.4	9110.1	12479.6	6958.14	9800.19	10544.5	14444.5	10799.5	13011.4
Salicylic acid	11299.4	16616.8	8419.13	8419.13	8578.34	11592.4	12999.7	14772.4	9729.9	13328.6	16351.8	23030.8	7287.42	9982.76	12624	15209.6
Shikimic acid	84.8522	124.783	108.351	108.351	45.7361	61.8056	78.3707	89.0576	79.4901	108.891	37.5746	52.922	86.3228	118.25	69.9301	84.2532
Succinic acid	1.70574e+06	2.50844e+06	3.51562e+06	3.51562e+06	4.59422e+06	6.20841e+06	3.26617e+06	3.71156e+06	3.21358e+06	4.40216e+06	2.99962e+06	4.22482e+06	2.50037e+06	3.42516e+06	4.23526e+06	5.10273e+06
Succinic semialdehyde	281.925	414.595	532.256	532.256	127.03	171.662	299.135	339.926	448.766	614.748	278.296	391.966	335.529	459.629	58.5641	70.5591
Taurine	3.50195e+06	5.14993e+06	1.16495e+06	1.16495e+06	1.17965e+06	1.59412e+06	3.64178e+06	4.13839e+06	1.08082e+06	1.48057e+06	3.42582e+06	4.8251e+06	4.29161e+06	5.87892e+06	882704	1.0635e+06
Taurocholic acid	711.534	1046.37	370.214	370.214	498.693	673.909	242.916	276.04	562.862	771.044	12882	18143.7	351.733	481.826	707.298	852.166
Thiamine	4.57173	6.72313	45.5872	45.5872	9.69512	13.1015	23.3759	26.5635	19.7019	26.9889	28.092	39.5662	6.05251	8.29111	16.7378	20.1661
Thymidine 5-diphosphate	42.8033	62.946	29.7811	29.7811	13.9607	18.8658	8.22171	9.34285	8.87517	12.1578	27.8133	39.1736	20.2555	27.7473	6.14555	7.40428
Thymidine	9.9483	14.6299	10.9403	10.9403	16.0647	21.709	9.77671	11.1099	11.0727	15.1681	129.924	182.992	4.64955	6.36925	26.0844	31.427
Thymine	696.623	1024.45	9.91455	9.91455	169.957	229.671	19.8089	22.5101	49.1229	67.2917	435.183	612.934	75.7813	103.81	15.9598	19.2287
trans-4-Hydroxy-L-proline	663.549	975.807	914.633	914.633	831.084	1123.09	781.782	888.389	685.141	938.55	98.8712	139.255	324.707	444.804	413.52	498.217
trans-Aconitic acid	975631	1.43475e+06	1.34305e+06	1.34305e+06	1.23767e+06	1.67252e+06	1.35456e+06	1.53927e+06	1.0268e+06	1.40657e+06	1.41791e+06	1.99706e+06	989854	1.35596e+06	1.22695e+06	1.47826e+06
trans-trans Muconic acid	13.6345	20.0507	31.1126	31.1126	12.5149	16.912	10.4922	11.923	12.2731	16.8125	7.56483	10.6547	18.0277	24.6955	34.7281	41.8411
Trehalose 6-phosphate	1.82895	2.68963	1.56789	1.56789	17.7535	23.9912	3.09315	3.51494	36.0863	49.4333	7.1705	10.0993	36.733	50.3191	8.67965	10.4574
Trehalose		0	371.251	371.251	185.644	250.87	476.159	541.09	410.515	562.35	522.192	735.481	155.422	212.907	201.761	243.085
Uracil	377.899	555.734	1759.37	1759.37	184.214	248.938	61.875	70.3125	138.278	189.423	161.876	227.994	140.368	192.285	701.364	845.017
Uric acid	41472.9	60989.5	4001.88	4001.88	47983.9	64843.1	13236.4	15041.3	86808.3	118916	79399.3	111830	46006.9	63023.2	95489.4	115047
Uridine 5?-diphosphogalactose	149656	220083	235593	235593	193597	261617	201734	229243	219439	300602	532284	749696	139537	191147	255379	307686
Uridine 5-diphosphate	34421.2	50619.4	75479.5	75479.5	94499	127701	60907.9	69213.5	88664.3	121458	102447	144291	75706.3	103707	97421.7	117375
Uridine 5-diphosphoglucose	168359	247587	267209	267209	223095	301480	228100	259204	248607	340558	609708	858743	168243	230470	286030	344614
Uridine 5-monophosphate	105015	154434	87900.7	87900.7	114579	154836	74831.2	85035.5	117914	161527	133118	187491	77689.7	106424	143009	172300
Uridine 5-triphosphate	6463.08	9504.52	554675	554675	472825	638953	450797	512269	484522	663729	712122	1.00299e+06	558081	764495	106532	128352
Uridine	83172.1	122312	72496.1	72496.1	110343	149112	37524	42640.9	100732	137989	70475.5	99261.3	66921.9	91673.9	123960	149349
Vanillic acid	631.316	928.406	1263.95	1263.95	1260.72	1703.68	1149.63	1306.39	664.758	910.627	1173.15	1652.32	1370.52	1877.43	1187.44	1430.65
Xanthine	14471.1	21281	19704.8	19704.8	22416.1	30292	8894.11	10106.9	37216.8	50981.9	22259.1	31350.8	17176.3	23529.1	49730	59915.7
Xanthosine	134.346	197.567	1580.86	1580.86	2139.92	2891.78	938.422	1066.39	123.004	168.498	104.048	146.547	1227.05	1680.88	26.9928	32.5215
Xylitol	215.547	316.981	235.723	235.723	200.222	270.57	405.073	460.31	30.4199	41.671	38.9103	54.8033	25.9951	35.6097	137.289	165.408

### Sheet: Apob normalization data
Sample	Normalization ApoB factor
DMSO heart 1	0.676648
DMSO heart 2	1
DMSO heart 3	0.73855
DMSO heart 4	0.875649
Stat heart 1	0.731055
Stat heart 2	0.710552
Stat heart 3	0.72996
Stat heart 4	0.828921
DMSO liver 1	0.894013
DMSO liver 2	0.784219
DMSO liver 3	0.728302
DMSO liver 4	0.860829
Stat liver 1	0.652757
Stat liver 2	1
Stat liver 3	0.677359
Stat liver 4	0.384036
DMSO gas 1	0.563932
DMSO gas 2	0.707321
DMSO gas 3	0.316811
DMSO gas 4	0.615749
Stat gas 1	0.442488
Stat gas 2	1
Stat gas 3	0.729866
Stat gas 4	0.603417
DMSO sol 1	0.638573
DMSO sol 2	0.685966
DMSO sol 3	0.332384
DMSO sol 4	0.770635
Stat sol 1	0.716179
Stat sol 2	0.918474
Stat sol 3	0.869875
Stat sol 4	1
