## Supplemental Data 7 for "MitoPlex: A Targeted Multiple Reaction Monitoring Assay for Quantification of a Curated Set of Mitochondrial Proteins"

### Sheet: Sheet1
	Compound	p ( [Gas] vs [Heart] vs [Liver] vs [Sol] )	p (Corr) ( [Gas] vs [Heart] vs [Liver] vs [Sol] )	p ([Heart] vs [Sol])	p ([Liver] vs [Sol])	p ([Gas] vs [Sol])	p ([Liver] vs [Heart])	p ([Gas] vs [Heart])	p ([Gas] vs [Liver])	FC ([Gas] vs [Heart])	Log FC ([Gas] vs [Heart])	FC (abs) ([Gas] vs [Heart])	Regulation	FC ([Gas] vs [Liver])	Log FC ([Gas] vs [Liver])	FC (abs) ([Gas] vs [Liver])	Regulation ([Gas] vs [Liver])	FC ([Gas] vs [Sol])	Log FC ([Gas] vs [Sol])	FC (abs) ([Gas] vs [Sol])	Regulation ([Gas] vs [Sol])	FC ([Heart] vs [Liver])	Log FC ([Heart] vs [Liver])	FC (abs) ([Heart] vs [Liver])	Regulation ([Heart] vs [Liver])	FC ([Heart] vs [Sol])	Log FC ([Heart] vs [Sol])	FC (abs) ([Heart] vs [Sol])	Regulation ([Heart] vs [Sol])	FC ([Liver] vs [Sol])	Log FC ([Liver] vs [Sol])	FC (abs) ([Liver] vs [Sol])	Regulation ([Liver] vs [Sol])	Retention Time	Mass	Formula	Compound Name	CAS Number
	2-3-Dihydroxybenzoic acid	0.000838081	0.00171484	0.0159741	0.000685754	0.0121435				1.11797	0.160876	1.11797	up	-4.3736	-2.12882	4.3736	down	9.62131	3.26623	9.62131	up	-4.88953	-2.2897	4.88953	down	8.60609	3.10536	8.60609	up	42.0798	5.39505	42.0798	up	14.3709	3		2-3-Dihydroxybenzoic acid	303-38-8
	2-3-Pyridinedicarboxylic acid	0.0128983	0.0182498			0.0100851				1.16186	0.216438	1.16186	up	1.19644	0.258743	1.19644	up	1.71772	0.780492	1.71772	up	1.02976	0.0423053	1.02976	up	1.47842	0.564054	1.47842	up	1.43569	0.521749	1.43569	up	16.3757	5		2-3-Pyridinedicarboxylic acid	89-00-9
	2-Deoxycytidine 5-diphosphate	4.39281e-05	0.000153749	0.00240771		0.000422255	0.000762034		0.000279885	-1.84362	-0.882541	1.84362	down	-12.33	-3.6241	12.33	down	-8.70592	-3.122	8.70592	down	-6.68791	-2.74156	6.68791	down	-4.72219	-2.23946	4.72219	down	1.41627	0.5021	1.41627	up	15.0102	11		2-Deoxycytidine 5-diphosphate	800-73-7
	2-Deoxyguanosine 5-diphosphate	0.00734912	0.0108604		0.00686142		0.0274428		0.0282453	-1.02749	-0.0391188	1.02749	down	105.896	6.72651	105.896	up	-4.03826	-2.01373	4.03826	down	108.807	6.76562	108.807	up	-3.93023	-1.97461	3.93023	down	-427.636	-8.74024	427.636	down	16.2006	16		2-Deoxyguanosine 5-diphosphate	3493-09-02
	2-Deoxyguanosine 5-monophosphate	3.91849e-06	3.25725e-05	0.000231567	0.000233734	0.0111485		0.000352598	0.00057855	-9.22691	-3.20585	9.22691	down	-7.038	-2.81517	7.038	down	3.18715	1.67227	3.18715	up	1.31101	0.390683	1.31101	up	29.4075	4.87811	29.4075	up	22.4311	4.48743	22.4311	up	12.1617	17		2-Deoxyguanosine 5-monophosphate	902-04-5
	2-Deoxyuridine	0.0026606	0.00442324			0.00190128		0.0207276	0.0367701	1.95786	0.96928	1.95786	up	1.81975	0.863744	1.81975	up	2.77396	1.47195	2.77396	up	-1.07589	-0.105536	1.07589	down	1.41683	0.502667	1.41683	up	1.52436	0.608203	1.52436	up	2.5596	20		2-Deoxyuridine	951-78-0
	2-Methyl-1-butanol	0.0316531	0.0408724						0.0412041	3.74138	1.90357	3.74138	up	3.96532	1.98744	3.96532	up	3.11787	1.64056	3.11787	up	1.05985	0.0838649	1.05985	up	-1.19998	-0.263011	1.19998	down	-1.2718	-0.346876	1.2718	down	9.47285	24		2-Methyl-1-butanol	1565-80-6
	2-Phosphoglyceric acid	0.0394726	0.049527			0.0278812				3.10541	1.63478	3.10541	up	3.5985	1.8474	3.5985	up	7.31335	2.87053	7.31335	up	1.15878	0.212611	1.15878	up	2.35503	1.23575	2.35503	up	2.03233	1.02314	2.03233	up	13.8132	25		2-Phosphoglyceric acid	2553-59-5
	3-Dehydroshikimic acid	0.00255298	0.00429806			0.0340802	0.0248938		0.00194305	-2.9494	-1.56042	2.9494	down	-19.7932	-4.30694	19.7932	down	-5.96812	-2.57728	5.96812	down	-6.71093	-2.74651	6.71093	down	-2.0235	-1.01685	2.0235	down	3.31649	1.72966	3.31649	up	7.78183	26		3-Dehydroshikimic acid	2922-42-1
	4-Pyridoxic acid	3.5127e-05	0.000137408	0.000357394			0.000241715	0.00168124	0.00884173	2.30618	1.20551	2.30618	up	-1.87842	-0.909516	1.87842	down	-1.37537	-0.459821	1.37537	down	-4.33197	-2.11502	4.33197	down	-3.17186	-1.66533	3.17186	down	1.36575	0.449695	1.36575	up	15.3459	37		4-Pyridoxic acid	82-82-6
	5-Deoxy-5-(methylthio)adenosine	5.80427e-06	3.50894e-05	0.000520784	0.000230913	0.00025498	0.00145104		0.0214913	1.40839	0.494042	1.40839	up	-1.76716	-0.821436	1.76716	down	4.27259	2.09511	4.27259	up	-2.48885	-1.31548	2.48885	down	3.03368	1.60107	3.03368	up	7.55036	2.91655	7.55036	up	11.3657	39		5-Deoxy-5-(methylthio)adenosine	2457-80-9
	Adenine	1.48863e-05	6.5996e-05	0.000244992	0.000405787			0.000274261	0.000754165	-9.93089	-3.31192	9.93089	down	-5.57715	-2.47953	5.57715	down	1.29239	0.370042	1.29239	up	1.78064	0.832394	1.78064	up	12.8346	3.68197	12.8346	up	7.20786	2.84957	7.20786	up	2.7335	43		Adenine	73-24-5
	Adenosine	5.41289e-05	0.000179979			0.000257443		0.000451899	0.000521121	-105.452	-6.72045	105.452	down	-91.0379	-6.5084	91.0379	down	-347.294	-8.44001	347.294	down	1.15833	0.212051	1.15833	up	-3.29338	-1.71957	3.29338	down	-3.81483	-1.93162	3.81483	down	6.11052	44		Adenosine	58-61-7
	Adenosine 3-5-cyclic monophosphate	0.000513975	0.00115862	0.0450877	0.0424801		0.000937234	0.00114673		-5.30036	-2.40609	5.30036	down	1.06295	0.0880702	1.06295	up	-2.24555	-1.16707	2.24555	down	5.63401	2.49416	5.63401	up	2.36038	1.23902	2.36038	up	-2.38691	-1.25514	2.38691	down	13.477	45		Adenosine 3-5-cyclic monophosphate	60-92-4
	Adenosine 5-monophosphate	4.54504e-06	3.46792e-05	0.00023185	0.000234876	0.0129673		0.000365438	0.000639197	-9.44319	-3.23927	9.44319	down	-7.0541	-2.81846	7.0541	down	3.16939	1.6642	3.16939	up	1.33868	0.420812	1.33868	up	29.9291	4.90348	29.9291	up	22.3572	4.48267	22.3572	up	12.1617	47		Adenosine 5-monophosphate	61-19-8
	Adipic acid	0.00104876	0.00208187			0.00221431		0.0266496	0.00142848	2.53206	1.34031	2.53206	up	4.74191	2.24547	4.74191	up	4.23895	2.08371	4.23895	up	1.87275	0.905156	1.87275	up	1.67411	0.743395	1.67411	up	-1.11865	-0.161761	1.11865	down	14.3031	50		Adipic acid	124-04-9
	AICAR	0.000159735	0.000442599		0.000372306		0.00362769		0.000548954	-2.01173	-1.00844	2.01173	down	-11.3645	-3.50646	11.3645	down	1.29035	0.367764	1.29035	up	-5.64911	-2.49802	5.64911	down	2.59584	1.3762	2.59584	up	14.6642	3.87423	14.6642	up	2.37222	51		AICAR	2627-69-2
	Allantoin	3.96873e-05	0.00014314		0.000409512		0.000262779		0.000290569	1.17264	0.229764	1.17264	up	-11.3381	-3.50311	11.3381	down	-1.31598	-0.396137	1.31598	down	-13.2956	-3.73288	13.2956	down	-1.54317	-0.625901	1.54317	down	8.61575	3.10698	8.61575	up	1.32405	52		Allantoin	97-59-6
	alpha-D(+)Mannose 1-phosphate	0.00120427	0.00228812			0.00499723		0.00115096	0.0131262	5.36739	2.42422	5.36739	up	3.02172	1.59537	3.02172	up	3.70506	1.8895	3.70506	up	-1.77627	-0.828849	1.77627	down	-1.44866	-0.534723	1.44866	down	1.22614	0.294127	1.22614	up	8.1677	53		alpha-D(+)Mannose 1-phosphate	27251-84-9
	alpha-D-Glucose-1-phosphate	3.62245e-05	0.000137653	0.00731121	0.00393913	0.000237115		0.00123238	0.00203435	3.26772	1.70829	3.26772	up	2.96502	1.56804	2.96502	up	7.84149	2.97113	7.84149	up	-1.10209	-0.140242	1.10209	down	2.39968	1.26284	2.39968	up	2.64466	1.40308	2.64466	up	8.37148	54		alpha-D-Glucose-1-phosphate	59-56-3
	alpha-Ketoglutaric acid	0.00059361	0.00129426			0.00214265	0.0381431	0.032302	0.000734974	3.01004	1.58978	3.01004	up	8.72698	3.12548	8.72698	up	5.99672	2.58417	5.99672	up	2.89929	1.5357	2.89929	up	1.99224	0.994393	1.99224	up	-1.45529	-0.541309	1.45529	down	14.3031	55		alpha-Ketoglutaric acid	328-50-7
	Arabinose-5-phosphate	0.00394705	0.0062495	0.0181278	0.0444229			0.00874285	0.0205373	-3.26085	-1.70525	3.26085	down	-2.7467	-1.4577	2.7467	down	-1.15858	-0.212352	1.15858	down	1.18719	0.247546	1.18719	up	2.81453	1.49289	2.81453	up	2.37076	1.24535	2.37076	up	7.7957	56		Arabinose-5-phosphate	13137-52-5
	beta-Nicotinamide adenine dinucleotide	0.00321924	0.00522145	0.00828878	0.0234189	0.0033761				1.11448	0.15637	1.11448	up	1.2494	0.321231	1.2494	up	2.14544	1.10128	2.14544	up	1.12106	0.164861	1.12106	up	1.92506	0.944906	1.92506	up	1.71718	0.780045	1.71718	up	9.16777	58		beta-Nicotinamide adenine dinucleotide	53-84-9
	Chorismic acid	0.00383285	0.0061418		0.00509122		0.0218218		0.0071322	-1.86849	-0.901871	1.86849	down	-29.558	-4.88547	29.558	down	1.22254	0.289876	1.22254	up	-15.8192	-3.9836	15.8192	down	2.28429	1.19175	2.28429	up	36.1357	5.17535	36.1357	up	5.02187	61		Chorismic acid	617-12-9
	cis-Aconitic acid	2.29241e-06	2.54076e-05	0.000360209	0.00758081	0.000327782	0.000231327		0.000231115	1.05472	0.0768642	1.05472	up	10.7529	3.42665	10.7529	up	4.66121	2.22071	4.66121	up	10.195	3.34979	10.195	up	4.41937	2.14384	4.41937	up	-2.30688	-1.20594	2.30688	down	15.3978	62		cis-Aconitic acid	585-84-2
	Citric acid	0.00731028	0.0108604			0.00491373				-5.85235	-2.54902	5.85235	down	-3.87206	-1.9531	3.87206	down	-42.3194	-5.40325	42.3194	down	1.51143	0.595915	1.51143	up	-7.23118	-2.85423	7.23118	down	-10.9294	-3.45015	10.9294	down	16.1428	64		Citric acid	77-92-9
	Creatine	0.000329309	0.000796329		0.000483748		0.00207595		0.00182643	1.08577	0.118724	1.08577	up	48.8552	5.61044	48.8552	up	-3.08144	-1.6236	3.08144	down	44.9958	5.49172	44.9958	up	-3.34575	-1.74233	3.34575	down	-150.544	-7.23405	150.544	down	1.31807	65		Creatine	57-00-1
	Creatinine	4.40903e-07	6.51556e-06		0.000234458	0.000582335	0.000230748	0.0100275	0.000230639	3.33613	1.73818	3.33613	up	165.567	7.37127	165.567	up	7.29408	2.86673	7.29408	up	49.6284	5.63309	49.6284	up	2.18639	1.12855	2.18639	up	-22.6988	-4.50455	22.6988	down	1.35347	67		Creatinine	60-27-5
	Cytidine 5-diphosphate	0.000509294	0.00115862	0.000727221	0.0034678	0.00164604				-1.40944	-0.495123	1.40944	down	1.28934	0.36663	1.28934	up	8.63292	3.10985	8.63292	up	1.81725	0.861753	1.81725	up	12.1676	3.60497	12.1676	up	6.69562	2.74322	6.69562	up	13.8445	69		Cytidine 5-diphosphate	63-38-7
	Cytidine 5-triphosphate	6.28517e-05	0.000203885			0.000564768	0.0157101	0.00207121	0.000253239	3.39793	1.76466	3.39793	up	8.04098	3.00737	8.04098	up	4.72351	2.23986	4.72351	up	2.36643	1.24271	2.36643	up	1.39011	0.475202	1.39011	up	-1.70233	-0.767512	1.70233	down	17.5668	70		Cytidine 5-triphosphate	65-47-4
	Deoxythymidine 5-triphosphate	2.97542e-07	4.94663e-06	0.000246503	0.000585327	0.000254449	0.00023064		0.000230641	-1.06882	-0.0960166	1.06882	down	20.8154	4.37958	20.8154	up	5.70939	2.51334	5.70939	up	22.2478	4.47559	22.2478	up	6.1023	2.60935	6.1023	up	-3.64581	-1.86624	3.64581	down	17.5674	77		Deoxythymidine 5-triphosphate	365-08-2
	D-Fructose 6-phosphate	0.000118398	0.000357886			0.000327436		0.000529912	0.00116067	3.23215	1.69249	3.23215	up	2.73479	1.45143	2.73479	up	3.84595	1.94334	3.84595	up	-1.18187	-0.241065	1.18187	down	1.1899	0.250845	1.1899	up	1.40631	0.49191	1.40631	up	8.1677	79		D-Fructose 6-phosphate	643-13-0
	D-Gluconic acid	0.0158704	0.0219649			0.0126198				3.51038	1.81163	3.51038	up	9.21474	3.20394	9.21474	up	159.625	7.31855	159.625	up	2.625	1.39232	2.625	up	45.4725	5.50692	45.4725	up	17.3228	4.1146	17.3228	up	5.30977	80		D-Gluconic acid	526-95-4
	D-Glucose 6-phosphate	0.000118398	0.000357886			0.000327436		0.000529912	0.00116067	3.23215	1.69249	3.23215	up	2.73479	1.45143	2.73479	up	3.84595	1.94334	3.84595	up	-1.18187	-0.241065	1.18187	down	1.1899	0.250845	1.1899	up	1.40631	0.49191	1.40631	up	8.1677	82		D-Glucose 6-phosphate	54010-71-8
	Dihydroxyacetone phosphate	0.0161359	0.0219649	0.0370221		0.0177145				-1.78067	-0.832417	1.78067	down	-2.33691	-1.2246	2.33691	down	-68.5743	-6.09959	68.5743	down	-1.31238	-0.392188	1.31238	down	-38.5104	-5.26718	38.5104	down	-29.3439	-4.87499	29.3439	down	11.2779	83		Dihydroxyacetone phosphate	57-04-5
	DL-2-Aminoadipic acid	2.02283e-05	8.4074e-05		0.000329309		0.000234394	0.00980723	0.000695409	8.10622	3.01903	8.10622	up	-27.5711	-4.78509	27.5711	down	2.02803	1.02008	2.02803	up	-223.498	-7.80412	223.498	down	-3.99708	-1.99895	3.99708	down	55.9152	5.80517	55.9152	up	4.2249	84		DL-2-Aminoadipic acid	542-32-5
	DL-Isocitric acid	0.00236315	0.00402948	0.0316449		0.0019352			0.0187656	-5.14374	-2.36282	5.14374	down	-16.5576	-4.04942	16.5576	down	-64.6782	-6.01521	64.6782	down	-3.21898	-1.68661	3.21898	down	-12.5742	-3.65239	12.5742	down	-3.90625	-1.96578	3.90625	down	16.1428	86		DL-Isocitric acid	320-77-4
	D-Mannose	0.000383012	0.000909654		0.00326684		0.00172252		0.000525834	-3.71706	-1.89416	3.71706	down	-696.349	-9.44367	696.349	down	-6.33875	-2.6642	6.33875	down	-187.338	-7.5495	187.338	down	-1.70531	-0.770034	1.70531	down	109.856	6.77947	109.856	up	1.98735	88		D-Mannose	31103-86-3
	D-pantothenic acid	0.000148584	0.000439148	0.00147986		0.00104468	0.00119614		0.000866613	1.08482	0.117461	1.08482	up	4.21797	2.07655	4.21797	up	4.01619	2.00583	4.01619	up	3.88816	1.95909	3.88816	up	3.70216	1.88837	3.70216	up	-1.05024	-0.0707207	1.05024	down	12.0454	89		D-pantothenic acid	79-83-4
	D-Ribose 5-phosphate	3.8372e-06	3.25725e-05		0.000231135		0.000238044		0.000232995	-1.39067	-0.475779	1.39067	down	-50.1604	-5.64848	50.1604	down	1.52843	0.612055	1.52843	up	-36.0692	-5.1727	36.0692	down	2.12555	1.08783	2.12555	up	76.6668	6.26053	76.6668	up	8.9686	90		D-Ribose 5-phosphate	4300-28-1
	D-Ribulose 1,5-biphosphate	0.00144313	0.00262927			0.0168624		0.00209998	0.00257339	3.14045	1.65097	3.14045	up	3.02258	1.59578	3.02258	up	2.21927	1.15008	2.21927	up	-1.039	-0.0551923	1.039	down	-1.41508	-0.500887	1.41508	down	-1.36197	-0.445694	1.36197	down	15.0277	91		D-Ribulose 1,5-biphosphate	24218-00-6
	D-Sedoheptulose-7-phosphate	1.17123e-08	5.19247e-07	0.0210091	0.000230639		0.000230639	0.00882037	0.000230639	-2.30402	-1.20415	2.30402	down	-140.364	-7.13302	140.364	down	-1.13109	-0.177711	1.13109	down	-60.9212	-5.92887	60.9212	down	2.03699	1.02644	2.03699	up	124.096	6.95531	124.096	up	8.17557	92		D-Sedoheptulose-7-phosphate	2646-35-7
	D-Xylose	0.0143439	0.0200814		0.0340947		0.0401332		0.0168537	-1.44668	-0.53275	1.44668	down	-10.1971	-3.35009	10.1971	down	-1.35149	-0.434548	1.35149	down	-7.04861	-2.81734	7.04861	down	1.07044	0.0982024	1.07044	up	7.5451	2.91554	7.5451	up	1.31647	93		D-Xylose	58-86-6
	D-Xylulose-5-phosphate	0.0330117	0.0422169			0.0297635				-1.49087	-0.576153	1.49087	down	-2.0389	-1.02779	2.0389	down	-8.49559	-3.08671	8.49559	down	-1.36759	-0.45164	1.36759	down	-5.69841	-2.51056	5.69841	down	-4.16674	-2.05892	4.16674	down	8.61983	94		D-Xylulose-5-phosphate	60802-29-1
	Flavin adenine dinucleotide	9.84173e-06	4.84796e-05	0.000286165	0.000343359			0.000248504	0.000265409	-6.82444	-2.77071	6.82444	down	-6.06506	-2.60052	6.06506	down	-1.22382	-0.291389	1.22382	down	1.1252	0.170188	1.1252	up	5.57635	2.47932	5.57635	up	4.95586	2.30913	4.95586	up	16.9887	96		Flavin adenine dinucleotide	146-14-5
	Galactonic acid	0.000233699	0.000597729		0.0004854	0.0155223	0.000776726	0.0417607	0.0327848	4.99485	2.32044	4.99485	up	-5.43247	-2.44161	5.43247	down	7.09071	2.82593	7.09071	up	-27.1344	-4.76205	27.1344	down	1.4196	0.505487	1.4196	up	38.5201	5.26754	38.5201	up	5.30977	98		Galactonic acid	576-36-3
	gamma-Glu-Cys	1.65508e-05	7.10082e-05		0.00023713		0.000276113		0.000266517	-1.06596	-0.0921583	1.06596	down	-14.9154	-3.89873	14.9154	down	1.56611	0.647187	1.56611	up	-13.9924	-3.80657	13.9924	down	1.66942	0.739346	1.66942	up	23.3591	4.54591	23.3591	up	8.69566	99		gamma-Glu-Cys	636-58-8
	Glucoheptonic acid	0.00110882	0.00216873		0.00480661		0.00135153		0.00406632	1.56434	0.645551	1.56434	up	-8.87207	-3.14927	8.87207	down	-1.06296	-0.0880825	1.06296	down	-13.8789	-3.79482	13.8789	down	-1.66282	-0.733634	1.66282	down	8.34659	3.06119	8.34659	up	5.79152	100		Glucoheptonic acid	23351-51-1
	Glyceric acid	0.00515246	0.00793506	0.0168251		0.0055827				1.45698	0.542977	1.45698	up	3.5749	1.8379	3.5749	up	8.26463	3.04695	8.26463	up	2.45364	1.29493	2.45364	up	5.67246	2.50397	5.67246	up	2.31185	1.20905	2.31185	up	5.6599	101		Glyceric acid	473-81-4
	Guanosine	5.72146e-06	3.50894e-05		0.000254523	0.0212519	0.000516118	0.00143772	0.000230904	-3.58607	-1.8424	3.58607	down	-16.9825	-4.08598	16.9825	down	-2.22085	-1.15111	2.22085	down	-4.73568	-2.24357	4.73568	down	1.61473	0.69129	1.61473	up	7.64684	2.93486	7.64684	up	4.05062	104		Guanosine	118-00-3
	Homocitrate	0.0012962	0.00239436	0.0014213			0.010621	0.00396049		-2.88463	-1.52839	2.88463	down	-1.18013	-0.238948	1.18013	down	1.22202	0.289266	1.22202	up	2.44433	1.28944	2.44433	up	3.52507	1.81765	3.52507	up	1.44214	0.528214	1.44214	up	15.8505	108		Homocitrate	3562-74-1
	Hypoxanthine	0.000157935	0.000442599		0.00259885	0.0435485	0.0151937	0.00632006	0.000293987	-3.84468	-1.94286	3.84468	down	-12.1662	-3.6048	12.1662	down	-2.54379	-1.34698	2.54379	down	-3.16442	-1.66194	3.16442	down	1.5114	0.595884	1.5114	up	4.7827	2.25783	4.7827	up	1.96482	109		Hypoxanthine	68-94-0
	Inosine	7.30745e-05	0.000231402	0.0354654	0.000561239		0.0202601	0.00299275	0.000270852	-5.9499	-2.57286	5.9499	down	-21.2541	-4.40967	21.2541	down	-1.90639	-0.930847	1.90639	down	-3.57218	-1.8368	3.57218	down	3.12102	1.64202	3.12102	up	11.1488	3.47882	11.1488	up	3.40238	111		Inosine	58-63-9
	Inosine 5-monophosphate	0.000177096	0.000471076	0.00266021			0.000307671	0.00233426		4.68185	2.22708	4.68185	up	-2.28436	-1.19179	2.28436	down	1.03433	0.0486959	1.03433	up	-10.695	-3.41887	10.695	down	-4.52645	-2.17838	4.52645	down	2.36278	1.24049	2.36278	up	11.4591	113		Inosine 5-monophosphate	131-99-7
	Inosine 5-triphosphate	7.64682e-06	3.91164e-05		0.000774177	0.000911396	0.00067052	0.00108423	0.00023094	3.44906	1.7862	3.44906	up	13.3952	3.74364	13.3952	up	3.58632	1.8425	3.58632	up	3.88371	1.95744	3.88371	up	1.03979	0.0562979	1.03979	up	-3.73508	-1.90114	3.73508	down	17.5306	114		Inosine 5-triphosphate	132-06-9
	L-Arabinose	3.9821e-05	0.00014314		0.000256103		0.000416994		0.000311794	-1.38142	-0.466147	1.38142	down	-38.8267	-5.27898	38.8267	down	1.5861	0.665485	1.5861	up	-28.1065	-4.81283	28.1065	down	2.19107	1.13163	2.19107	up	61.5832	5.94446	61.5832	up	1.31647	121		L-Arabinose	5328-37-0
	L-Arginine	0.00170684	0.00304473		0.00601229		0.00328192		0.00310583	1.01226	0.0175867	1.01226	up	3.73854	1.90247	3.73854	up	1.14941	0.20089	1.14941	up	3.69324	1.88489	3.69324	up	1.13548	0.183303	1.13548	up	-3.25258	-1.70158	3.25258	down	1.1771	123		L-Arginine	74-79-3
	L-Aspartic Acid	0.00800713	0.0115755		0.0108686		0.0127281		0.0462261	1.21764	0.284086	1.21764	up	-1.9656	-0.974973	1.9656	down	1.24894	0.320709	1.24894	up	-2.3934	-1.25906	2.3934	down	1.02571	0.036623	1.02571	up	2.45493	1.29568	2.45493	up	4.57138	125		L-Aspartic Acid	56-84-8
	L-Carnitine	0.00296387	0.00486661		0.00320165	0.0119658	0.0412326			-2.13578	-1.09476	2.13578	down	1.44181	0.527878	1.44181	up	-4.19092	-2.06727	4.19092	down	3.07938	1.62264	3.07938	up	-1.96224	-0.972504	1.96224	down	-6.0425	-2.59514	6.0425	down	1.25317	127		L-Carnitine	541-15-1
	L-Citrulline	0.023344	0.0310475		0.0319632		0.0378419			-1.17723	-0.235393	1.17723	down	3.14658	1.65379	3.14658	up	-1.23364	-0.30292	1.23364	down	3.70424	1.88918	3.70424	up	-1.04792	-0.0675275	1.04792	down	-3.88175	-1.95671	3.88175	down	1.31478	128		L-Citrulline	372-75-8
	L-Dihydroorotic acid	0.000169509	0.000460096	0.0382355	0.0127744	0.0345984	0.000475975		0.000452577	-1.04403	-0.0621616	1.04403	down	-99.3619	-6.63462	99.3619	down	-7.98787	-2.99781	7.98787	down	-95.1717	-6.57246	95.1717	down	-7.651	-2.93565	7.651	down	12.4391	3.63681	12.4391	up	1.89357	131		L-Dihydroorotic acid	5988-19-2
	L-Glutamic acid	0.00117697	0.00226866	0.0119626			0.0010133		0.0180281	-1.47021	-0.556019	1.47021	down	1.8123	0.85782	1.8123	up	1.29192	0.369518	1.29192	up	2.66445	1.41384	2.66445	up	1.89939	0.925537	1.89939	up	-1.40279	-0.488302	1.40279	down	4.40237	132		L-Glutamic acid	56-86-0
	L-Gluthathione (oxidized)	4.56556e-05	0.000155697	0.0263605	0.00026245		0.00193318		0.000290282	-1.82657	-0.869141	1.82657	down	-5.70659	-2.51263	5.70659	down	1.12206	0.166144	1.12206	up	-3.1242	-1.64349	3.1242	down	2.04952	1.03528	2.04952	up	6.40311	2.67877	6.40311	up	12.7213	133		L-Gluthathione (oxidized)	27025-41-8
	L-Histidine	0.000894685	0.00180293		0.000930655	0.0153462	0.00597112			1.72165	0.783791	1.72165	up	-1.83591	-0.876494	1.83591	down	2.64594	1.40378	2.64594	up	-3.16079	-1.66029	3.16079	down	1.53687	0.619992	1.53687	up	4.85771	2.28028	4.85771	up	1.18643	134		L-Histidine	71-00-1
	L-Homoserine	0.0343619	0.0435251		0.0409976					1.3927	0.477889	1.3927	up	-5.53726	-2.46917	5.53726	down	1.61388	0.690532	1.61388	up	-7.71176	-2.94706	7.71176	down	1.15881	0.212643	1.15881	up	8.93646	3.1597	8.93646	up	1.30132	137		L-Homoserine	672-15-1
	L-Hydroxyglutaric acid	2.58151e-05	0.000104043		0.000396252		0.000763442	0.0119362	0.000235839	1.81845	0.86271	1.81845	up	4.76574	2.2527	4.76574	up	1.55855	0.640205	1.55855	up	2.62077	1.38999	2.62077	up	-1.16676	-0.222506	1.16676	down	-3.0578	-1.61249	3.0578	down	13.8231	138		L-Hydroxyglutaric acid	13095-48-2
	L-Isoleucine	0.00198533	0.0034292		0.00237165	0.0117425	0.0170812			1.81646	0.861133	1.81646	up	-1.35753	-0.440983	1.35753	down	2.63048	1.39533	2.63048	up	-2.4659	-1.30212	2.4659	down	1.44814	0.534196	1.44814	up	3.57096	1.83631	3.57096	up	2.31027	140		L-Isoleucine	73-32-5
	L-Kynurenine	0.000559042	0.00123921		0.00066538	0.0041733	0.00930567			1.63141	0.706118	1.63141	up	-1.46197	-0.547913	1.46197	down	2.71201	1.43936	2.71201	up	-2.38507	-1.25403	2.38507	down	1.66237	0.733244	1.66237	up	3.96487	1.98728	3.96487	up	3.89338	141		L-Kynurenine	2922-83-0
	L-Leucine	0.00182196	0.00318843		0.00234836	0.010437	0.0152098			1.86259	0.897313	1.86259	up	-1.32438	-0.405322	1.32438	down	2.63048	1.39533	2.63048	up	-2.46679	-1.30264	2.46679	down	1.41227	0.498016	1.41227	up	3.48377	1.80065	3.48377	up	2.31027	142		L-Leucine	61-90-5
	L-Methionine	0.00668473	0.0101031			0.0146917		0.0443758	0.00711874	1.80928	0.855417	1.80928	up	2.31937	1.21373	2.31937	up	2.0942	1.0664	2.0942	up	1.28193	0.358317	1.28193	up	1.15748	0.210986	1.15748	up	-1.10752	-0.147331	1.10752	down	1.80845	144		L-Methionine	63-68-3
	L-Phenylalanine	5.70642e-06	3.50894e-05	0.00292348		0.000351248	0.000346472	0.000230862	0.00305826	6.05777	2.59879	6.05777	up	2.02971	1.02128	2.02971	up	2.96849	1.56973	2.96849	up	-2.98455	-1.57751	2.98455	down	-2.04069	-1.02906	2.04069	down	1.46252	0.548453	1.46252	up	4.29978	145		L-Phenylalanine	63-91-2
	L-Sorbose	0.000155072	0.000442599		0.00114934		0.000347654		0.000805216	3.10944	1.63666	3.10944	up	-160.068	-7.32254	160.068	down	-1.37767	-0.46223	1.37767	down	-497.721	-8.95919	497.721	down	-4.28379	-2.09889	4.28379	down	116.187	6.86031	116.187	up	1.31418	148		L-Sorbose	87-79-6
	L-Tryptophan	0.0238495	0.0314057				0.0243293			1.47781	0.563461	1.47781	up	-1.15003	-0.201672	1.15003	down	-1.06794	-0.0948241	1.06794	down	-1.69953	-0.765134	1.69953	down	-1.57821	-0.658285	1.57821	down	1.07687	0.106848	1.07687	up	7.84837	150		L-Tryptophan	73-22-3
	L-Tyrosine	0.0051906	0.00793506			0.00911527		0.00660773		2.60983	1.38396	2.60983	up	1.73841	0.797764	1.73841	up	2.47695	1.30857	2.47695	up	-1.50128	-0.586191	1.50128	down	-1.05365	-0.0753902	1.05365	down	1.42484	0.510801	1.42484	up	2.24598	151		L-Tyrosine	60-18-4
	Maleic acid	0.0161847	0.0219649						0.0324476	1.06694	0.0934754	1.06694	up	1.72981	0.790611	1.72981	up	1.60287	0.680659	1.60287	up	1.62128	0.697135	1.62128	up	1.50231	0.587183	1.50231	up	-1.07919	-0.109952	1.07919	down	12.7292	152		Maleic acid	110-16-7
	Mevalonic acid 5-phosphate	0.00171695	0.00304473		0.00582255	0.0034787	0.0335714	0.0184244		2.79481	1.48275	2.79481	up	1.12206	0.166149	1.12206	up	3.96837	1.98855	3.96837	up	-2.49079	-1.3166	2.49079	down	1.41991	0.505796	1.41991	up	3.53669	1.8224	3.53669	up	14.8998	155		Mevalonic acid 5-phosphate	1189-94-2
	myo-Inositol	4.96527e-08	1.32076e-06	0.000332978	0.000230676	0.0019254	0.000230639		0.000230639	1.83503	0.875804	1.83503	up	-124.702	-6.96234	124.702	down	-3.84564	-1.94322	3.84564	down	-228.832	-7.83815	228.832	down	-7.05687	-2.81903	7.05687	down	32.4269	5.01912	32.4269	up	1.3129	157		myo-Inositol	87-89-8
	N-Acetylglutamic acid	2.81318e-07	4.94663e-06	0.00768894	0.000230639	0.000801481	0.000230674		0.000231278	1.78115	0.83281	1.78115	up	-29.6944	-4.89212	29.6944	down	5.98605	2.58161	5.98605	up	-52.8902	-5.72493	52.8902	down	3.36078	1.7488	3.36078	up	177.752	7.47372	177.752	up	14.0956	161		N-Acetylglutamic acid	5817-08-03
	N-Acetylneuraminic acid	2.68368e-06	2.74561e-05	0.000254109	0.000230666	0.000339199	0.0027352		0.000760654	-1.23475	-0.304214	1.23475	down	-2.85732	-1.51466	2.85732	down	3.60368	1.84947	3.60368	up	-2.3141	-1.21045	2.3141	down	4.44963	2.15369	4.44963	up	10.2969	3.36413	10.2969	up	5.95848	162		N-Acetylneuraminic acid	131-48-6
	N-Carbamoyl-DL-aspartic acid	0.000293893	0.000737504		0.00159104			0.00789056	0.000478633	2.65315	1.4077	2.65315	up	5.03355	2.33158	5.03355	up	1.39951	0.48492	1.39951	up	1.8972	0.923872	1.8972	up	-1.89577	-0.922784	1.89577	down	-3.59666	-1.84666	3.59666	down	13.4962	163		N-Carbamoyl-DL-aspartic acid	923-37-5
	N-Carbamyl-L-glutamic acid	0.00401856	0.00628786				0.0106811	0.00395024		-3.98174	-1.9934	3.98174	down	-1.24323	-0.31409	1.24323	down	-1.84973	-0.887316	1.84973	down	3.20275	1.67931	3.20275	up	2.15261	1.10608	2.15261	up	-1.48785	-0.573227	1.48785	down	13.5899	164		N-Carbamyl-L-glutamic acid	1188-38-1
	o-Hydroxy hippuric acid	0.000776286	0.00161322	0.0374239	0.00105731	0.00196447				2.40878	1.2683	2.40878	up	-1.27067	-0.345593	1.27067	down	8.44247	3.07767	8.44247	up	-3.06077	-1.6139	3.06077	down	3.50487	1.80936	3.50487	up	10.7276	3.42326	10.7276	up	16.5016	168		o-Hydroxy hippuric acid	487-54-7
	o-Phospho-L-Serine	7.09201e-06	3.91164e-05		0.00023664		0.000252955		0.000232345	-2.25821	-1.17518	2.25821	down	-76.9431	-6.26572	76.9431	down	-1.47484	-0.560555	1.47484	down	-34.0726	-5.09054	34.0726	down	1.53116	0.614623	1.53116	up	52.1706	5.70516	52.1706	up	11.3281	169		o-Phospho-L-Serine	407-41-0
	Orotic acid	0.000647199	0.00136631		0.000733369	0.00317282	0.0228376			1.80395	0.851161	1.80395	up	-1.52005	-0.604123	1.52005	down	4.18719	2.06598	4.18719	up	-2.74211	-1.45528	2.74211	down	2.32112	1.21482	2.32112	up	6.36476	2.67011	6.36476	up	8.96192	171		Orotic acid	65-86-1
	Phenylpyruvic acid	0.000444831	0.00103794	0.0123651		0.00392172	0.00253157		0.0010224	-1.72628	-0.787663	1.72628	down	-44.7081	-5.48246	44.7081	down	-20.5475	-4.36089	20.5475	down	-25.8986	-4.6948	25.8986	down	-11.9028	-3.57323	11.9028	down	2.17584	1.12157	2.17584	up	17.0723	174		Phenylpyruvic acid	156-06-9
	Phosphoenolpyruvic acid	0.00765149	0.0111829				0.00499125			4.90154	2.29324	4.90154	up	-3.34465	-1.74186	3.34465	down	-1.09946	-0.136792	1.09946	down	-16.394	-4.03509	16.394	down	-5.38904	-2.43003	5.38904	down	3.04209	1.60506	3.04209	up	15.056	175		Phosphoenolpyruvic acid	138-08-9
	Pyridoxal 5 phosphate	0.0012705	0.00237996			0.00156893		0.00308121	0.0454042	28.2735	4.82138	28.2735	up	7.63878	2.93334	7.63878	up	42.3003	5.40259	42.3003	up	-3.70131	-1.88804	3.70131	down	1.49611	0.581217	1.49611	up	5.53757	2.46925	5.53757	up	13.9747	177		Pyridoxal 5 phosphate	54-47-7
	Pyruvic acid	0.0232374	0.0310475			0.040279		0.042082	0.0419665	3.63265	1.86102	3.63265	up	3.63542	1.86212	3.63542	up	3.67717	1.8786	3.67717	up	1.00076	0.00110245	1.00076	up	1.01226	0.0175756	1.01226	up	1.01148	0.0164731	1.01148	up	9.47285	181		Pyruvic acid	127-17-3
	Riboflavin	8.03508e-07	9.71514e-06		0.000297127	0.000288886	0.00164242	0.000233211	0.000230639	-78.5428	-6.29541	78.5428	down	-726.547	-9.50491	726.547	down	-27.5863	-4.78588	27.5863	down	-9.25033	-3.20951	9.25033	down	2.84717	1.50953	2.84717	up	26.3372	4.71903	26.3372	up	12.5684	183		Riboflavin	83-88-5
	S-5-Adenosyl-L-homocysteine	0.000320419	0.00078918		0.000500788	0.00449494	0.00255248			2.33373	1.22264	2.33373	up	-1.96139	-0.971876	1.96139	down	3.98621	1.99502	3.98621	up	-4.57736	-2.19452	4.57736	down	1.70808	0.772378	1.70808	up	7.81851	2.96689	7.81851	up	5.09558	186		S-5-Adenosyl-L-homocysteine	979-92-0
	Succinic acid	0.000185794	0.000484522			0.00138566		0.000414643	0.000660418	-4.83642	-2.27394	4.83642	down	-4.12878	-2.04571	4.12878	down	-3.44046	-1.7826	3.44046	down	1.17139	0.228224	1.17139	up	1.40575	0.491339	1.40575	up	1.20007	0.263114	1.20007	up	12.994	189		Succinic acid	110-15-6
	Taurine	0.0242113	0.0315696	0.0496701				0.0391372		1.59656	0.674967	1.59656	up	1.37989	0.464557	1.37989	up	1.02389	0.0340601	1.02389	up	-1.15702	-0.21041	1.15702	down	-1.55931	-0.640907	1.55931	down	-1.3477	-0.430497	1.3477	down	1.29263	191		Taurine	107-35-7
	Taurocholic acid	6.471e-06	3.74193e-05		0.000235882		0.000232123		0.000248365	3.53439	1.82146	3.53439	up	-341.005	-8.41365	341.005	down	1.88757	0.916527	1.88757	up	-1205.25	-10.2351	1205.25	down	-1.87246	-0.904935	1.87246	down	643.67	9.33018	643.67	up	20.6654	192		Taurocholic acid	81-24-3
	Thiamine	5.09564e-06	3.50894e-05	0.00174733	0.000446348		0.000230889	0.04413	0.000243341	1.94596	0.960486	1.94596	up	-8.06583	-3.01182	8.06583	down	-1.69971	-0.765293	1.69971	down	-15.6958	-3.97231	15.6958	down	-3.30759	-1.72578	3.30759	down	4.7454	2.24653	4.7454	up	0.652517	193		Thiamine	67-03-8
	Thymine	0.000628681	0.00134862	0.00850173		0.00489186	0.00311437		0.00192835	1.12143	0.165337	1.12143	up	4.38594	2.13289	4.38594	up	3.53892	1.82331	3.53892	up	3.91103	1.96755	3.91103	up	3.15572	1.65797	3.15572	up	-1.23935	-0.30958	1.23935	down	2.70902	196		Thymine	65-71-4
	trans-Aconitic acid	2.58357e-08	8.59036e-07	0.000230639		0.000230639	0.000230639		0.000230639	1.06531	0.0912774	1.06531	up	20.9879	4.39149	20.9879	up	18.6616	4.222	18.6616	up	19.7012	4.30021	19.7012	up	17.5175	4.13073	17.5175	up	-1.12466	-0.169486	1.12466	down	15.0384	198		trans-Aconitic acid	4023-65-8
	Uric acid	4.69343e-06	3.46792e-05		0.000231331	0.012169	0.000232451	0.0352853	0.00032128	1.77831	0.830509	1.77831	up	-4.17403	-2.06144	4.17403	down	2.02888	1.02068	2.02888	up	-7.42272	-2.89195	7.42272	down	1.1409	0.190173	1.1409	up	8.46859	3.08212	8.46859	up	5.87008	203		Uric acid	69-93-2
	Uridine	3.02955e-06	2.87808e-05	0.000320565	0.000231836		0.022224	0.00033154	0.000232022	-5.18722	-2.37496	5.18722	down	-10.8451	-3.43897	10.8451	down	1.02356	0.0335999	1.02356	up	-2.09074	-1.06401	2.09074	down	5.30945	2.40856	5.30945	up	11.1007	3.47257	11.1007	up	2.32152	204		Uridine	58-96-8
	Uridine 5?-diphosphogalactose	1.06375e-08	5.19247e-07	0.000230711	0.000230639	0.000238092	0.000230645	0.0237258	0.000230639	-1.67484	-0.744022	1.67484	down	-15.7414	-3.9765	15.7414	down	4.4323	2.14806	4.4323	up	-9.39878	-3.23247	9.39878	down	7.42339	2.89208	7.42339	up	69.7708	6.12455	69.7708	up	13.4746	205		Uridine 5?-diphosphogalactose	2956-16-3
	Uridine 5-diphosphate	7.64815e-07	9.71514e-06	0.000231123	0.00023064	0.000322903	0.0126344	0.00824426	0.000299147	-2.02257	-1.01619	2.02257	down	-3.88476	-1.95783	3.88476	down	3.75996	1.91072	3.75996	up	-1.9207	-0.941635	1.9207	down	7.60479	2.92691	7.60479	up	14.6066	3.86854	14.6066	up	14.7786	206		Uridine 5-diphosphate	58-98-0
	Uridine 5-diphosphoglucose	1.11394e-08	5.19247e-07	0.000230712	0.000230639	0.000239108	0.000230647	0.0203911	0.000230639	-1.6981	-0.763924	1.6981	down	-15.4427	-3.94885	15.4427	down	4.34347	2.11885	4.34347	up	-9.09406	-3.18492	9.09406	down	7.37566	2.88277	7.37566	up	67.0747	6.0677	67.0747	up	13.4746	207		Uridine 5-diphosphoglucose	133-89-1
	Uridine 5-monophosphate	1.22742e-05	5.62921e-05	0.000293987	0.00023229	0.00291828	0.0458536	0.0374978	0.000880758	-3.51891	-1.81513	3.51891	down	-11.7416	-3.55355	11.7416	down	7.4119	2.88984	7.4119	up	-3.33671	-1.73843	3.33671	down	26.0818	4.70497	26.0818	up	87.0274	6.4434	87.0274	up	10.7771	208		Uridine 5-monophosphate	58-97-9
	Uridine 5-triphosphate	1.20499e-05	5.62921e-05	0.0014272		0.000243275	0.000934118	0.0128383	0.000238085	2.00416	1.003	2.00416	up	5.97315	2.57849	5.97315	up	5.52241	2.4653	5.52241	up	2.98037	1.57549	2.98037	up	2.75547	1.4623	2.75547	up	-1.08162	-0.113194	1.08162	down	17.4984	209		Uridine 5-triphosphate	63-39-8
	Vanillic acid	0.0119172	0.0170429	0.00818227						-5.87719	-2.55513	5.87719	down	-1.25384	-0.326349	1.25384	down	2.56329	1.358	2.56329	up	4.68737	2.22878	4.68737	up	15.0649	3.91312	15.0649	up	3.21395	1.68435	3.21395	up	12.641	210		Vanillic acid	121-34-6
	Xanthine	7.40761e-06	3.91164e-05		0.000249859		0.00038331	0.00554589	0.000231254	-3.2014	-1.6787	3.2014	down	-21.8636	-4.45046	21.8636	down	-2.02994	-1.02144	2.02994	down	-6.82941	-2.77176	6.82941	down	1.57709	0.657262	1.57709	up	10.7706	3.42902	10.7706	up	2.1185	211		Xanthine	69-89-6
	Xanthosine	2.94685e-07	4.94663e-06		0.000232691	0.000431871	0.000230687	0.00568169	0.000230639	-3.04355	-1.60575	3.04355	down	-91.7096	-6.519	91.7096	down	-5.94765	-2.57232	5.94765	down	-30.1325	-4.91325	30.1325	down	-1.95419	-0.966567	1.95419	down	15.4195	3.94668	15.4195	up	8.29473	212		Xanthosine	146-80-5
