## Supplemental Data 9 for "MitoPlex: A Targeted Multiple Reaction Monitoring Assay for Quantification of a Curated Set of Mitochondrial Proteins"

### Sheet: Sheet1
Precursor Mz	Product Mz	Retention Time	Peptides
459.27	804.45	12.82	sp|O35857|TIM44_MOUSE.LGELTGTVK.+2y8.light
459.27	747.42	12.82	sp|O35857|TIM44_MOUSE.LGELTGTVK.+2y7.light
459.27	505.3	12.82	sp|O35857|TIM44_MOUSE.LGELTGTVK.+2y5.light
459.27	404.25	12.82	sp|O35857|TIM44_MOUSE.LGELTGTVK.+2y4.light
463.28	812.46	12.82	sp|O35857|TIM44_MOUSE.LGELTGTVK.+2y8.heavy
463.28	755.44	12.82	sp|O35857|TIM44_MOUSE.LGELTGTVK.+2y7.heavy
463.28	513.31	12.82	sp|O35857|TIM44_MOUSE.LGELTGTVK.+2y5.heavy
463.28	412.26	12.82	sp|O35857|TIM44_MOUSE.LGELTGTVK.+2y4.heavy
612.3	1060.53	14.05	sp|O35857|TIM44_MOUSE.YDESDNVLIR.+2y9.light
612.3	945.5	14.05	sp|O35857|TIM44_MOUSE.YDESDNVLIR.+2y8.light
612.3	816.46	14.05	sp|O35857|TIM44_MOUSE.YDESDNVLIR.+2y7.light
617.3	1070.54	14.05	sp|O35857|TIM44_MOUSE.YDESDNVLIR.+2y9.heavy
617.3	955.51	14.05	sp|O35857|TIM44_MOUSE.YDESDNVLIR.+2y8.heavy
617.3	826.47	14.05	sp|O35857|TIM44_MOUSE.YDESDNVLIR.+2y7.heavy
426.9	784.42	14.99	sp|P00158|CYB_MOUSE.IPFHPYYTIK.+3y6.light
426.9	687.37	14.99	sp|P00158|CYB_MOUSE.IPFHPYYTIK.+3y5.light
426.9	583.31	14.99	sp|P00158|CYB_MOUSE.IPFHPYYTIK.+3y9+2.light
426.9	461.25	14.99	sp|P00158|CYB_MOUSE.IPFHPYYTIK.+3y7+2.light
426.9	392.72	14.99	sp|P00158|CYB_MOUSE.IPFHPYYTIK.+3y6+2.light
429.57	792.44	14.99	sp|P00158|CYB_MOUSE.IPFHPYYTIK.+3y6.heavy
429.57	695.39	14.99	sp|P00158|CYB_MOUSE.IPFHPYYTIK.+3y5.heavy
429.57	587.31	14.99	sp|P00158|CYB_MOUSE.IPFHPYYTIK.+3y9+2.heavy
429.57	465.25	14.99	sp|P00158|CYB_MOUSE.IPFHPYYTIK.+3y7+2.heavy
429.57	396.72	14.99	sp|P00158|CYB_MOUSE.IPFHPYYTIK.+3y6+2.heavy
568.3	921.49	17.82	sp|P00158|CYB_MOUSE.DVNYGWLIR.+2y7.light
568.3	807.45	17.82	sp|P00158|CYB_MOUSE.DVNYGWLIR.+2y6.light
568.3	644.39	17.82	sp|P00158|CYB_MOUSE.DVNYGWLIR.+2y5.light
573.3	931.5	17.82	sp|P00158|CYB_MOUSE.DVNYGWLIR.+2y7.heavy
573.3	817.46	17.82	sp|P00158|CYB_MOUSE.DVNYGWLIR.+2y6.heavy
573.3	654.4	17.82	sp|P00158|CYB_MOUSE.DVNYGWLIR.+2y5.heavy
429.74	745.38	12.22	sp|P00405|COX2_MOUSE.LLEVDNR.+2y6.light
429.74	632.3	12.22	sp|P00405|COX2_MOUSE.LLEVDNR.+2y5.light
429.74	503.26	12.22	sp|P00405|COX2_MOUSE.LLEVDNR.+2y4.light
429.74	404.19	12.22	sp|P00405|COX2_MOUSE.LLEVDNR.+2y3.light
434.74	755.39	12.22	sp|P00405|COX2_MOUSE.LLEVDNR.+2y6.heavy
434.74	642.31	12.22	sp|P00405|COX2_MOUSE.LLEVDNR.+2y5.heavy
434.74	513.27	12.22	sp|P00405|COX2_MOUSE.LLEVDNR.+2y4.heavy
434.74	414.2	12.22	sp|P00405|COX2_MOUSE.LLEVDNR.+2y3.heavy
728.06	1057.6	9.07	sp|P00405|COX2_MOUSE.MLISSEDVLHSWAVPSLGLK.+3y10.light
728.06	713.46	9.07	sp|P00405|COX2_MOUSE.MLISSEDVLHSWAVPSLGLK.+3y7.light
728.06	614.39	9.07	sp|P00405|COX2_MOUSE.MLISSEDVLHSWAVPSLGLK.+3y6.light
730.73	1065.62	9.07	sp|P00405|COX2_MOUSE.MLISSEDVLHSWAVPSLGLK.+3y10.heavy
730.73	721.47	9.07	sp|P00405|COX2_MOUSE.MLISSEDVLHSWAVPSLGLK.+3y7.heavy
730.73	622.4	9.07	sp|P00405|COX2_MOUSE.MLISSEDVLHSWAVPSLGLK.+3y6.heavy
733.39	784.49	19.26	sp|P00405|COX2_MOUSE.M[Oxi]LISSEDVLHSWAVPSLGLK.+3y8.light
733.39	614.39	19.26	sp|P00405|COX2_MOUSE.M[Oxi]LISSEDVLHSWAVPSLGLK.+3y6.light
733.39	969.52	19.26	sp|P00405|COX2_MOUSE.M[Oxi]LISSEDVLHSWAVPSLGLK.+3y18+2.light
733.39	912.98	19.26	sp|P00405|COX2_MOUSE.M[Oxi]LISSEDVLHSWAVPSLGLK.+3y17+2.light
736.06	792.51	19.26	sp|P00405|COX2_MOUSE.M[Oxi]LISSEDVLHSWAVPSLGLK.+3y8.heavy
736.06	622.4	19.26	sp|P00405|COX2_MOUSE.M[Oxi]LISSEDVLHSWAVPSLGLK.+3y6.heavy
736.06	973.53	19.26	sp|P00405|COX2_MOUSE.M[Oxi]LISSEDVLHSWAVPSLGLK.+3y18+2.heavy
736.06	916.99	19.26	sp|P00405|COX2_MOUSE.M[Oxi]LISSEDVLHSWAVPSLGLK.+3y17+2.heavy
564.3	722.43	19.5	sp|P03921|NU5M_MOUSE.ANPYSSFSTLLGFFPSIIHR.+4y6.light
564.3	593.84	19.5	sp|P03921|NU5M_MOUSE.ANPYSSFSTLLGFFPSIIHR.+4y10+2.light
564.3	537.3	19.5	sp|P03921|NU5M_MOUSE.ANPYSSFSTLLGFFPSIIHR.+4y9+2.light
564.3	693.34	19.5	sp|P03921|NU5M_MOUSE.ANPYSSFSTLLGFFPSIIHR.+4b13+2.light
566.8	732.44	19.5	sp|P03921|NU5M_MOUSE.ANPYSSFSTLLGFFPSIIHR.+4y6.heavy
566.8	598.84	19.5	sp|P03921|NU5M_MOUSE.ANPYSSFSTLLGFFPSIIHR.+4y10+2.heavy
566.8	542.3	19.5	sp|P03921|NU5M_MOUSE.ANPYSSFSTLLGFFPSIIHR.+4y9+2.heavy
566.8	693.34	19.5	sp|P03921|NU5M_MOUSE.ANPYSSFSTLLGFFPSIIHR.+4b13+2.heavy
772.95	916.51	22.5	sp|P03921|NU5M_MOUSE.TSLTLLDLIWLEK.+2y7.light
772.95	801.49	22.5	sp|P03921|NU5M_MOUSE.TSLTLLDLIWLEK.+2y6.light
772.95	575.32	22.5	sp|P03921|NU5M_MOUSE.TSLTLLDLIWLEK.+2y4.light
772.95	857.5	22.5	sp|P03921|NU5M_MOUSE.TSLTLLDLIWLEK.+2b8.light
776.96	924.53	22.5	sp|P03921|NU5M_MOUSE.TSLTLLDLIWLEK.+2y7.heavy
776.96	809.5	22.5	sp|P03921|NU5M_MOUSE.TSLTLLDLIWLEK.+2y6.heavy
776.96	583.33	22.5	sp|P03921|NU5M_MOUSE.TSLTLLDLIWLEK.+2y4.heavy
776.96	857.5	22.5	sp|P03921|NU5M_MOUSE.TSLTLLDLIWLEK.+2b8.heavy
679.87	957.54	14.7	sp|P03930|ATP8_MOUSE.VSSQTFPLAPSPK.+2y9.light
679.87	856.49	14.7	sp|P03930|ATP8_MOUSE.VSSQTFPLAPSPK.+2y8.light
679.87	709.42	14.7	sp|P03930|ATP8_MOUSE.VSSQTFPLAPSPK.+2y7.light
679.87	499.29	14.7	sp|P03930|ATP8_MOUSE.VSSQTFPLAPSPK.+2y5.light
679.87	428.25	14.7	sp|P03930|ATP8_MOUSE.VSSQTFPLAPSPK.+2y4.light
683.88	965.55	14.7	sp|P03930|ATP8_MOUSE.VSSQTFPLAPSPK.+2y9.heavy
683.88	864.51	14.7	sp|P03930|ATP8_MOUSE.VSSQTFPLAPSPK.+2y8.heavy
683.88	717.44	14.7	sp|P03930|ATP8_MOUSE.VSSQTFPLAPSPK.+2y7.heavy
683.88	507.3	14.7	sp|P03930|ATP8_MOUSE.VSSQTFPLAPSPK.+2y5.heavy
683.88	436.26	14.7	sp|P03930|ATP8_MOUSE.VSSQTFPLAPSPK.+2y4.heavy
598.33	919.5	14.91	sp|P03930|ATP8_MOUSE.IYLPHSLPQQ.+2y8.light
598.33	806.42	14.91	sp|P03930|ATP8_MOUSE.IYLPHSLPQQ.+2y7.light
598.33	709.36	14.91	sp|P03930|ATP8_MOUSE.IYLPHSLPQQ.+2y6.light
601.83	926.51	14.91	sp|P03930|ATP8_MOUSE.IYLPHSLPQQ.+2y8.heavy
601.83	813.43	14.91	sp|P03930|ATP8_MOUSE.IYLPHSLPQQ.+2y7.heavy
601.83	716.37	14.91	sp|P03930|ATP8_MOUSE.IYLPHSLPQQ.+2y6.heavy
496.77	807.46	14.72	sp|P08249|MDHM_MOUSE.ANTFVAELK.+2y7.light
496.77	706.41	14.72	sp|P08249|MDHM_MOUSE.ANTFVAELK.+2y6.light
496.77	559.34	14.72	sp|P08249|MDHM_MOUSE.ANTFVAELK.+2y5.light
500.78	815.48	14.72	sp|P08249|MDHM_MOUSE.ANTFVAELK.+2y7.heavy
500.78	714.43	14.72	sp|P08249|MDHM_MOUSE.ANTFVAELK.+2y6.heavy
500.78	567.36	14.72	sp|P08249|MDHM_MOUSE.ANTFVAELK.+2y5.heavy
537.3	832.44	11.06	sp|P08249|MDHM_MOUSE.IQEAGTEVVK.+2y8.light
537.3	703.4	11.06	sp|P08249|MDHM_MOUSE.IQEAGTEVVK.+2y7.light
537.3	632.36	11.06	sp|P08249|MDHM_MOUSE.IQEAGTEVVK.+2y6.light
541.3	840.46	11.06	sp|P08249|MDHM_MOUSE.IQEAGTEVVK.+2y8.heavy
541.3	711.41	11.06	sp|P08249|MDHM_MOUSE.IQEAGTEVVK.+2y7.heavy
541.3	640.38	11.06	sp|P08249|MDHM_MOUSE.IQEAGTEVVK.+2y6.heavy
720.91	839.53	14.74	sp|P09671|SODM_MOUSE.GDVTTQVALQPALK.+2y8.light
720.91	740.47	14.74	sp|P09671|SODM_MOUSE.GDVTTQVALQPALK.+2y7.light
720.91	428.29	14.74	sp|P09671|SODM_MOUSE.GDVTTQVALQPALK.+2y4.light
724.91	847.55	14.74	sp|P09671|SODM_MOUSE.GDVTTQVALQPALK.+2y8.heavy
724.91	748.48	14.74	sp|P09671|SODM_MOUSE.GDVTTQVALQPALK.+2y7.heavy
724.91	436.3	14.74	sp|P09671|SODM_MOUSE.GDVTTQVALQPALK.+2y4.heavy
480.94	740.47	14.74	sp|P09671|SODM_MOUSE.GDVTTQVALQPALK.+3y7.light
480.94	669.43	14.74	sp|P09671|SODM_MOUSE.GDVTTQVALQPALK.+3y6.light
480.94	428.29	14.74	sp|P09671|SODM_MOUSE.GDVTTQVALQPALK.+3y4.light
483.61	748.48	14.74	sp|P09671|SODM_MOUSE.GDVTTQVALQPALK.+3y7.heavy
483.61	677.44	14.74	sp|P09671|SODM_MOUSE.GDVTTQVALQPALK.+3y6.heavy
483.61	436.3	14.74	sp|P09671|SODM_MOUSE.GDVTTQVALQPALK.+3y4.heavy
436.76	686.44	15.13	sp|P09671|SODM_MOUSE.GELLEAIK.+2y6.light
436.76	573.36	15.13	sp|P09671|SODM_MOUSE.GELLEAIK.+2y5.light
436.76	460.28	15.13	sp|P09671|SODM_MOUSE.GELLEAIK.+2y4.light
436.76	408.25	15.13	sp|P09671|SODM_MOUSE.GELLEAIK.+2y7+2.light
440.77	694.46	15.13	sp|P09671|SODM_MOUSE.GELLEAIK.+2y6.heavy
440.77	581.37	15.13	sp|P09671|SODM_MOUSE.GELLEAIK.+2y5.heavy
440.77	468.29	15.13	sp|P09671|SODM_MOUSE.GELLEAIK.+2y4.heavy
440.77	412.25	15.13	sp|P09671|SODM_MOUSE.GELLEAIK.+2y7+2.heavy
497.75	716.39	11.27	sp|P17710|HXK1_MOUSE.DYNPTASVK.+2y7.light
497.75	602.35	11.27	sp|P17710|HXK1_MOUSE.DYNPTASVK.+2y6.light
497.75	505.3	11.27	sp|P17710|HXK1_MOUSE.DYNPTASVK.+2y5.light
497.75	404.25	11.27	sp|P17710|HXK1_MOUSE.DYNPTASVK.+2y4.light
497.75	358.7	11.27	sp|P17710|HXK1_MOUSE.DYNPTASVK.+2y7+2.light
501.75	724.41	11.27	sp|P17710|HXK1_MOUSE.DYNPTASVK.+2y7.heavy
501.75	610.37	11.27	sp|P17710|HXK1_MOUSE.DYNPTASVK.+2y6.heavy
501.75	513.31	11.27	sp|P17710|HXK1_MOUSE.DYNPTASVK.+2y5.heavy
501.75	412.26	11.27	sp|P17710|HXK1_MOUSE.DYNPTASVK.+2y4.heavy
501.75	362.71	11.27	sp|P17710|HXK1_MOUSE.DYNPTASVK.+2y7+2.heavy
482.28	736.42	17.15	sp|P17710|HXK1_MOUSE.NILIDFTK.+2y6.light
482.28	623.34	17.15	sp|P17710|HXK1_MOUSE.NILIDFTK.+2y5.light
482.28	510.26	17.15	sp|P17710|HXK1_MOUSE.NILIDFTK.+2y4.light
486.29	744.44	17.15	sp|P17710|HXK1_MOUSE.NILIDFTK.+2y6.heavy
486.29	631.35	17.15	sp|P17710|HXK1_MOUSE.NILIDFTK.+2y5.heavy
486.29	518.27	17.15	sp|P17710|HXK1_MOUSE.NILIDFTK.+2y4.heavy
461.22	850.41	13.37	sp|P19783|COX41_MOUSE.ADWSSLSR.+2y7.light
461.22	735.38	13.37	sp|P19783|COX41_MOUSE.ADWSSLSR.+2y6.light
461.22	549.3	13.37	sp|P19783|COX41_MOUSE.ADWSSLSR.+2y5.light
461.22	462.27	13.37	sp|P19783|COX41_MOUSE.ADWSSLSR.+2y4.light
466.23	860.41	13.37	sp|P19783|COX41_MOUSE.ADWSSLSR.+2y7.heavy
466.23	745.39	13.37	sp|P19783|COX41_MOUSE.ADWSSLSR.+2y6.heavy
466.23	559.31	13.37	sp|P19783|COX41_MOUSE.ADWSSLSR.+2y5.heavy
466.23	472.28	13.37	sp|P19783|COX41_MOUSE.ADWSSLSR.+2y4.heavy
516.78	847.47	13.66	sp|P19783|COX41_MOUSE.ANPIQGFSAK.+2y8.light
516.78	637.33	13.66	sp|P19783|COX41_MOUSE.ANPIQGFSAK.+2y6.light
516.78	509.27	13.66	sp|P19783|COX41_MOUSE.ANPIQGFSAK.+2y5.light
516.78	424.24	13.66	sp|P19783|COX41_MOUSE.ANPIQGFSAK.+2y8+2.light
520.78	855.48	13.66	sp|P19783|COX41_MOUSE.ANPIQGFSAK.+2y8.heavy
520.78	645.34	13.66	sp|P19783|COX41_MOUSE.ANPIQGFSAK.+2y6.heavy
520.78	517.29	13.66	sp|P19783|COX41_MOUSE.ANPIQGFSAK.+2y5.heavy
520.78	428.24	13.66	sp|P19783|COX41_MOUSE.ANPIQGFSAK.+2y8+2.heavy
706.39	1040.61	15.6	sp|P35486|ODPA_MOUSE.LEEGPPVTTVLTR.+2y10.light
706.39	983.59	15.6	sp|P35486|ODPA_MOUSE.LEEGPPVTTVLTR.+2y9.light
706.39	886.54	15.6	sp|P35486|ODPA_MOUSE.LEEGPPVTTVLTR.+2y8.light
706.39	690.41	15.6	sp|P35486|ODPA_MOUSE.LEEGPPVTTVLTR.+2y6.light
706.39	589.37	15.6	sp|P35486|ODPA_MOUSE.LEEGPPVTTVLTR.+2y5.light
711.4	1050.62	15.6	sp|P35486|ODPA_MOUSE.LEEGPPVTTVLTR.+2y10.heavy
711.4	993.6	15.6	sp|P35486|ODPA_MOUSE.LEEGPPVTTVLTR.+2y9.heavy
711.4	896.54	15.6	sp|P35486|ODPA_MOUSE.LEEGPPVTTVLTR.+2y8.heavy
711.4	700.42	15.6	sp|P35486|ODPA_MOUSE.LEEGPPVTTVLTR.+2y6.heavy
711.4	599.38	15.6	sp|P35486|ODPA_MOUSE.LEEGPPVTTVLTR.+2y5.heavy
472.28	759.44	15.9	sp|P35486|ODPA_MOUSE.AILAELTGR.+2y7.light
472.28	646.35	15.9	sp|P35486|ODPA_MOUSE.AILAELTGR.+2y6.light
472.28	575.31	15.9	sp|P35486|ODPA_MOUSE.AILAELTGR.+2y5.light
477.29	769.44	15.9	sp|P35486|ODPA_MOUSE.AILAELTGR.+2y7.heavy
477.29	656.36	15.9	sp|P35486|ODPA_MOUSE.AILAELTGR.+2y6.heavy
477.29	585.32	15.9	sp|P35486|ODPA_MOUSE.AILAELTGR.+2y5.heavy
475.25	802.43	13.06	sp|P40630|TFAM_MOUSE.FSTEQLPK.+2y7.light
475.25	715.4	13.06	sp|P40630|TFAM_MOUSE.FSTEQLPK.+2y6.light
475.25	614.35	13.06	sp|P40630|TFAM_MOUSE.FSTEQLPK.+2y5.light
475.25	485.31	13.06	sp|P40630|TFAM_MOUSE.FSTEQLPK.+2y4.light
475.25	401.72	13.06	sp|P40630|TFAM_MOUSE.FSTEQLPK.+2y7+2.light
479.26	810.44	13.06	sp|P40630|TFAM_MOUSE.FSTEQLPK.+2y7.heavy
479.26	723.41	13.06	sp|P40630|TFAM_MOUSE.FSTEQLPK.+2y6.heavy
479.26	622.37	13.06	sp|P40630|TFAM_MOUSE.FSTEQLPK.+2y5.heavy
479.26	493.32	13.06	sp|P40630|TFAM_MOUSE.FSTEQLPK.+2y4.heavy
479.26	405.73	13.06	sp|P40630|TFAM_MOUSE.FSTEQLPK.+2y7+2.heavy
868.41	925.43	15.46	sp|P40630|TFAM_MOUSE.SAYNIYVSESFQEAK.+2y8.light
868.41	838.39	15.46	sp|P40630|TFAM_MOUSE.SAYNIYVSESFQEAK.+2y7.light
868.41	709.35	15.46	sp|P40630|TFAM_MOUSE.SAYNIYVSESFQEAK.+2y6.light
868.41	549.27	15.46	sp|P40630|TFAM_MOUSE.SAYNIYVSESFQEAK.+2b5.light
872.42	933.44	15.46	sp|P40630|TFAM_MOUSE.SAYNIYVSESFQEAK.+2y8.heavy
872.42	846.41	15.46	sp|P40630|TFAM_MOUSE.SAYNIYVSESFQEAK.+2y7.heavy
872.42	717.37	15.46	sp|P40630|TFAM_MOUSE.SAYNIYVSESFQEAK.+2y6.heavy
872.42	549.27	15.46	sp|P40630|TFAM_MOUSE.SAYNIYVSESFQEAK.+2b5.heavy
615.84	1003.54	14.66	sp|P47857|K6PF_MOUSE.NLEQISANITK.+2y9.light
615.84	746.44	14.66	sp|P47857|K6PF_MOUSE.NLEQISANITK.+2y7.light
615.84	633.36	14.66	sp|P47857|K6PF_MOUSE.NLEQISANITK.+2y6.light
615.84	475.29	14.66	sp|P47857|K6PF_MOUSE.NLEQISANITK.+2y4.light
619.85	1011.56	14.66	sp|P47857|K6PF_MOUSE.NLEQISANITK.+2y9.heavy
619.85	754.45	14.66	sp|P47857|K6PF_MOUSE.NLEQISANITK.+2y7.heavy
619.85	641.37	14.66	sp|P47857|K6PF_MOUSE.NLEQISANITK.+2y6.heavy
619.85	483.3	14.66	sp|P47857|K6PF_MOUSE.NLEQISANITK.+2y4.heavy
622.87	961.54	17.17	sp|P47857|K6PF_MOUSE.ALVFQPVTELK.+2y8.light
622.87	686.41	17.17	sp|P47857|K6PF_MOUSE.ALVFQPVTELK.+2y6.light
622.87	589.36	17.17	sp|P47857|K6PF_MOUSE.ALVFQPVTELK.+2y5.light
622.87	490.29	17.17	sp|P47857|K6PF_MOUSE.ALVFQPVTELK.+2y4.light
622.87	389.24	17.17	sp|P47857|K6PF_MOUSE.ALVFQPVTELK.+2y3.light
626.87	969.55	17.17	sp|P47857|K6PF_MOUSE.ALVFQPVTELK.+2y8.heavy
626.87	694.42	17.17	sp|P47857|K6PF_MOUSE.ALVFQPVTELK.+2y6.heavy
626.87	597.37	17.17	sp|P47857|K6PF_MOUSE.ALVFQPVTELK.+2y5.heavy
626.87	498.3	17.17	sp|P47857|K6PF_MOUSE.ALVFQPVTELK.+2y4.heavy
626.87	397.25	17.17	sp|P47857|K6PF_MOUSE.ALVFQPVTELK.+2y3.heavy
425.57	824.46	11.56	sp|P52825|CPT2_MOUSE.ELHAHLLAQDK.+3y7.light
425.57	687.4	11.56	sp|P52825|CPT2_MOUSE.ELHAHLLAQDK.+3y6.light
425.57	574.32	11.56	sp|P52825|CPT2_MOUSE.ELHAHLLAQDK.+3y5.light
425.57	461.24	11.56	sp|P52825|CPT2_MOUSE.ELHAHLLAQDK.+3y4.light
428.24	832.48	11.56	sp|P52825|CPT2_MOUSE.ELHAHLLAQDK.+3y7.heavy
428.24	695.42	11.56	sp|P52825|CPT2_MOUSE.ELHAHLLAQDK.+3y6.heavy
428.24	582.33	11.56	sp|P52825|CPT2_MOUSE.ELHAHLLAQDK.+3y5.heavy
428.24	469.25	11.56	sp|P52825|CPT2_MOUSE.ELHAHLLAQDK.+3y4.heavy
563.26	1038.49	10.94	sp|P52825|CPT2_MOUSE.SEYNDQLTR.+2y8.light
563.26	909.44	10.94	sp|P52825|CPT2_MOUSE.SEYNDQLTR.+2y7.light
563.26	746.38	10.94	sp|P52825|CPT2_MOUSE.SEYNDQLTR.+2y6.light
563.26	632.34	10.94	sp|P52825|CPT2_MOUSE.SEYNDQLTR.+2y5.light
563.26	517.31	10.94	sp|P52825|CPT2_MOUSE.SEYNDQLTR.+2y4.light
568.27	1048.49	10.94	sp|P52825|CPT2_MOUSE.SEYNDQLTR.+2y8.heavy
568.27	919.45	10.94	sp|P52825|CPT2_MOUSE.SEYNDQLTR.+2y7.heavy
568.27	756.39	10.94	sp|P52825|CPT2_MOUSE.SEYNDQLTR.+2y6.heavy
568.27	642.34	10.94	sp|P52825|CPT2_MOUSE.SEYNDQLTR.+2y5.heavy
568.27	527.32	10.94	sp|P52825|CPT2_MOUSE.SEYNDQLTR.+2y4.heavy
461.74	851.43	12.94	sp|P54071|IDHP_MOUSE.ATDFVVDR.+2y7.light
461.74	750.38	12.94	sp|P54071|IDHP_MOUSE.ATDFVVDR.+2y6.light
461.74	635.35	12.94	sp|P54071|IDHP_MOUSE.ATDFVVDR.+2y5.light
461.74	488.28	12.94	sp|P54071|IDHP_MOUSE.ATDFVVDR.+2y4.light
461.74	389.21	12.94	sp|P54071|IDHP_MOUSE.ATDFVVDR.+2y3.light
466.74	861.43	12.94	sp|P54071|IDHP_MOUSE.ATDFVVDR.+2y7.heavy
466.74	760.39	12.94	sp|P54071|IDHP_MOUSE.ATDFVVDR.+2y6.heavy
466.74	645.36	12.94	sp|P54071|IDHP_MOUSE.ATDFVVDR.+2y5.heavy
466.74	498.29	12.94	sp|P54071|IDHP_MOUSE.ATDFVVDR.+2y4.heavy
466.74	399.22	12.94	sp|P54071|IDHP_MOUSE.ATDFVVDR.+2y3.heavy
455.9	680.37	10.86	sp|P54071|IDHP_MOUSE.TIEAEAAHGTVTR.+3y6.heavy
455.9	543.31	10.86	sp|P54071|IDHP_MOUSE.TIEAEAAHGTVTR.+3y5.heavy
751.85	921.44	16.72	sp|P58281|OPA1_MOUSE.DFFTAGSPGETAFR.+2y9.light
751.85	864.42	16.72	sp|P58281|OPA1_MOUSE.DFFTAGSPGETAFR.+2y8.light
751.85	777.39	16.72	sp|P58281|OPA1_MOUSE.DFFTAGSPGETAFR.+2y7.light
751.85	680.34	16.72	sp|P58281|OPA1_MOUSE.DFFTAGSPGETAFR.+2y6.light
756.85	931.45	16.72	sp|P58281|OPA1_MOUSE.DFFTAGSPGETAFR.+2y9.heavy
756.85	874.43	16.72	sp|P58281|OPA1_MOUSE.DFFTAGSPGETAFR.+2y8.heavy
756.85	787.4	16.72	sp|P58281|OPA1_MOUSE.DFFTAGSPGETAFR.+2y7.heavy
756.85	690.34	16.72	sp|P58281|OPA1_MOUSE.DFFTAGSPGETAFR.+2y6.heavy
529.8	860.45	13.89	sp|P58281|OPA1_MOUSE.VVVVGDQSAGK.+2y9.light
529.8	761.38	13.89	sp|P58281|OPA1_MOUSE.VVVVGDQSAGK.+2y8.light
529.8	662.31	13.89	sp|P58281|OPA1_MOUSE.VVVVGDQSAGK.+2y7.light
529.8	362.2	13.89	sp|P58281|OPA1_MOUSE.VVVVGDQSAGK.+2y4.light
533.8	868.46	13.89	sp|P58281|OPA1_MOUSE.VVVVGDQSAGK.+2y9.heavy
533.8	769.39	13.89	sp|P58281|OPA1_MOUSE.VVVVGDQSAGK.+2y8.heavy
533.8	670.32	13.89	sp|P58281|OPA1_MOUSE.VVVVGDQSAGK.+2y7.heavy
533.8	370.22	13.89	sp|P58281|OPA1_MOUSE.VVVVGDQSAGK.+2y4.heavy
471.92	854.44	15.87	sp|P58281|OPA1_MOUSE.LDAFIEALHQEK.+3y7.light
471.92	725.39	15.87	sp|P58281|OPA1_MOUSE.LDAFIEALHQEK.+3y6.light
471.92	654.36	15.87	sp|P58281|OPA1_MOUSE.LDAFIEALHQEK.+3y5.light
471.92	541.27	15.87	sp|P58281|OPA1_MOUSE.LDAFIEALHQEK.+3y4.light
474.59	862.45	15.87	sp|P58281|OPA1_MOUSE.LDAFIEALHQEK.+3y7.heavy
474.59	733.41	15.87	sp|P58281|OPA1_MOUSE.LDAFIEALHQEK.+3y6.heavy
474.59	662.37	15.87	sp|P58281|OPA1_MOUSE.LDAFIEALHQEK.+3y5.heavy
474.59	549.29	15.87	sp|P58281|OPA1_MOUSE.LDAFIEALHQEK.+3y4.heavy
479.24	794.42	10.71	sp|P97807|FUMH_MOUSE.YYGAQTVR.+2y7.light
479.24	631.35	10.71	sp|P97807|FUMH_MOUSE.YYGAQTVR.+2y6.light
479.24	574.33	10.71	sp|P97807|FUMH_MOUSE.YYGAQTVR.+2y5.light
484.25	804.42	10.71	sp|P97807|FUMH_MOUSE.YYGAQTVR.+2y7.heavy
484.25	641.36	10.71	sp|P97807|FUMH_MOUSE.YYGAQTVR.+2y6.heavy
484.25	584.34	10.71	sp|P97807|FUMH_MOUSE.YYGAQTVR.+2y5.heavy
434.29	655.41	15.51	sp|P97807|FUMH_MOUSE.VLLPGLQK.+2y6.light
434.29	542.33	15.51	sp|P97807|FUMH_MOUSE.VLLPGLQK.+2y5.light
434.29	445.28	15.51	sp|P97807|FUMH_MOUSE.VLLPGLQK.+2y4.light
438.29	663.43	15.51	sp|P97807|FUMH_MOUSE.VLLPGLQK.+2y6.heavy
438.29	550.34	15.51	sp|P97807|FUMH_MOUSE.VLLPGLQK.+2y5.heavy
438.29	453.29	15.51	sp|P97807|FUMH_MOUSE.VLLPGLQK.+2y4.heavy
500.79	788.43	14.75	sp|Q03265|ATPA_MOUSE.VLSIGDGIAR.+2y8.light
500.79	701.39	14.75	sp|Q03265|ATPA_MOUSE.VLSIGDGIAR.+2y7.light
500.79	588.31	14.75	sp|Q03265|ATPA_MOUSE.VLSIGDGIAR.+2y6.light
500.79	531.29	14.75	sp|Q03265|ATPA_MOUSE.VLSIGDGIAR.+2y5.light
505.8	798.43	14.75	sp|Q03265|ATPA_MOUSE.VLSIGDGIAR.+2y8.heavy
505.8	711.4	14.75	sp|Q03265|ATPA_MOUSE.VLSIGDGIAR.+2y7.heavy
505.8	598.32	14.75	sp|Q03265|ATPA_MOUSE.VLSIGDGIAR.+2y6.heavy
505.8	541.3	14.75	sp|Q03265|ATPA_MOUSE.VLSIGDGIAR.+2y5.heavy
513.8	856.49	15.3	sp|Q03265|ATPA_MOUSE.AVDSLVPIGR.+2y8.light
513.8	541.35	15.3	sp|Q03265|ATPA_MOUSE.AVDSLVPIGR.+2y5.light
513.8	442.28	15.3	sp|Q03265|ATPA_MOUSE.AVDSLVPIGR.+2y4.light
518.8	866.5	15.3	sp|Q03265|ATPA_MOUSE.AVDSLVPIGR.+2y8.heavy
518.8	551.35	15.3	sp|Q03265|ATPA_MOUSE.AVDSLVPIGR.+2y5.heavy
518.8	452.29	15.3	sp|Q03265|ATPA_MOUSE.AVDSLVPIGR.+2y4.heavy
504.26	821.45	13.88	sp|Q05920|PYC_MOUSE.ADEAYLIGR.+2y7.light
504.26	692.41	13.88	sp|Q05920|PYC_MOUSE.ADEAYLIGR.+2y6.light
504.26	621.37	13.88	sp|Q05920|PYC_MOUSE.ADEAYLIGR.+2y5.light
509.27	831.46	13.88	sp|Q05920|PYC_MOUSE.ADEAYLIGR.+2y7.heavy
509.27	702.42	13.88	sp|Q05920|PYC_MOUSE.ADEAYLIGR.+2y6.heavy
509.27	631.38	13.88	sp|Q05920|PYC_MOUSE.ADEAYLIGR.+2y5.heavy
550.81	840.46	14.37	sp|Q05920|PYC_MOUSE.FIGPSPEVVR.+2y8.light
550.81	783.44	14.37	sp|Q05920|PYC_MOUSE.FIGPSPEVVR.+2y7.light
550.81	599.35	14.37	sp|Q05920|PYC_MOUSE.FIGPSPEVVR.+2y5.light
555.81	850.47	14.37	sp|Q05920|PYC_MOUSE.FIGPSPEVVR.+2y8.heavy
555.81	793.44	14.37	sp|Q05920|PYC_MOUSE.FIGPSPEVVR.+2y7.heavy
555.81	609.36	14.37	sp|Q05920|PYC_MOUSE.FIGPSPEVVR.+2y5.heavy
506.32	784.5	17.1	sp|Q60597|ODO1_MOUSE.LNVLANVIR.+2y7.light
506.32	685.44	17.1	sp|Q60597|ODO1_MOUSE.LNVLANVIR.+2y6.light
506.32	572.35	17.1	sp|Q60597|ODO1_MOUSE.LNVLANVIR.+2y5.light
511.32	794.51	17.1	sp|Q60597|ODO1_MOUSE.LNVLANVIR.+2y7.heavy
511.32	695.44	17.1	sp|Q60597|ODO1_MOUSE.LNVLANVIR.+2y6.heavy
511.32	582.36	17.1	sp|Q60597|ODO1_MOUSE.LNVLANVIR.+2y5.heavy
546.77	821.42	11.67	sp|Q60597|ODO1_MOUSE.SSPYPTDVAR.+2y7.light
546.77	658.35	11.67	sp|Q60597|ODO1_MOUSE.SSPYPTDVAR.+2y6.light
546.77	460.25	11.67	sp|Q60597|ODO1_MOUSE.SSPYPTDVAR.+2y4.light
551.77	831.42	11.67	sp|Q60597|ODO1_MOUSE.SSPYPTDVAR.+2y7.heavy
551.77	668.36	11.67	sp|Q60597|ODO1_MOUSE.SSPYPTDVAR.+2y6.heavy
551.77	470.26	11.67	sp|Q60597|ODO1_MOUSE.SSPYPTDVAR.+2y4.heavy
528.82	943.56	13.89	sp|Q811U4|MFN1_MOUSE.LAVIGEVLSR.+2y9.light
528.82	872.52	13.89	sp|Q811U4|MFN1_MOUSE.LAVIGEVLSR.+2y8.light
528.82	773.45	13.89	sp|Q811U4|MFN1_MOUSE.LAVIGEVLSR.+2y7.light
528.82	660.37	13.89	sp|Q811U4|MFN1_MOUSE.LAVIGEVLSR.+2y6.light
528.82	474.3	13.89	sp|Q811U4|MFN1_MOUSE.LAVIGEVLSR.+2y4.light
533.83	953.57	13.89	sp|Q811U4|MFN1_MOUSE.LAVIGEVLSR.+2y9.heavy
533.83	882.53	13.89	sp|Q811U4|MFN1_MOUSE.LAVIGEVLSR.+2y8.heavy
533.83	783.46	13.89	sp|Q811U4|MFN1_MOUSE.LAVIGEVLSR.+2y7.heavy
533.83	670.38	13.89	sp|Q811U4|MFN1_MOUSE.LAVIGEVLSR.+2y6.heavy
533.83	484.31	13.89	sp|Q811U4|MFN1_MOUSE.LAVIGEVLSR.+2y4.heavy
589.77	887.41	12.94	sp|Q8BK08|TMM11_MOUSE.YQVEYDAYK.+2y7.light
589.77	788.35	12.94	sp|Q8BK08|TMM11_MOUSE.YQVEYDAYK.+2y6.light
589.77	659.3	12.94	sp|Q8BK08|TMM11_MOUSE.YQVEYDAYK.+2y5.light
589.77	496.24	12.94	sp|Q8BK08|TMM11_MOUSE.YQVEYDAYK.+2y4.light
593.78	895.43	12.94	sp|Q8BK08|TMM11_MOUSE.YQVEYDAYK.+2y7.heavy
593.78	796.36	12.94	sp|Q8BK08|TMM11_MOUSE.YQVEYDAYK.+2y6.heavy
593.78	667.32	12.94	sp|Q8BK08|TMM11_MOUSE.YQVEYDAYK.+2y5.heavy
593.78	504.25	12.94	sp|Q8BK08|TMM11_MOUSE.YQVEYDAYK.+2y4.heavy
578.35	682.46	16.65	sp|Q8BK08|TMM11_MOUSE.LPLHTLTSSTPVVLVR.+3y6.light
578.35	585.41	16.65	sp|Q8BK08|TMM11_MOUSE.LPLHTLTSSTPVVLVR.+3y5.light
578.35	486.34	16.65	sp|Q8BK08|TMM11_MOUSE.LPLHTLTSSTPVVLVR.+3y4.light
578.35	341.73	16.65	sp|Q8BK08|TMM11_MOUSE.LPLHTLTSSTPVVLVR.+3y6+2.light
581.68	692.47	16.65	sp|Q8BK08|TMM11_MOUSE.LPLHTLTSSTPVVLVR.+3y6.heavy
581.68	595.42	16.65	sp|Q8BK08|TMM11_MOUSE.LPLHTLTSSTPVVLVR.+3y5.heavy
581.68	496.35	16.65	sp|Q8BK08|TMM11_MOUSE.LPLHTLTSSTPVVLVR.+3y4.heavy
581.68	346.74	16.65	sp|Q8BK08|TMM11_MOUSE.LPLHTLTSSTPVVLVR.+3y6+2.heavy
742.9	930.51	18.8	sp|Q8CGK3|LONM_MOUSE.TENPLVLIDEVDK.+2y8.light
742.9	831.45	18.8	sp|Q8CGK3|LONM_MOUSE.TENPLVLIDEVDK.+2y7.light
742.9	718.36	18.8	sp|Q8CGK3|LONM_MOUSE.TENPLVLIDEVDK.+2y6.light
742.9	605.28	18.8	sp|Q8CGK3|LONM_MOUSE.TENPLVLIDEVDK.+2y5.light
746.9	938.53	18.8	sp|Q8CGK3|LONM_MOUSE.TENPLVLIDEVDK.+2y8.heavy
746.9	839.46	18.8	sp|Q8CGK3|LONM_MOUSE.TENPLVLIDEVDK.+2y7.heavy
746.9	726.38	18.8	sp|Q8CGK3|LONM_MOUSE.TENPLVLIDEVDK.+2y6.heavy
746.9	613.29	18.8	sp|Q8CGK3|LONM_MOUSE.TENPLVLIDEVDK.+2y5.heavy
538.3	847.48	19.27	sp|Q8CGK3|LONM_MOUSE.DIFPIAFPR.+2y7.light
538.3	700.41	19.27	sp|Q8CGK3|LONM_MOUSE.DIFPIAFPR.+2y6.light
538.3	603.36	19.27	sp|Q8CGK3|LONM_MOUSE.DIFPIAFPR.+2y5.light
538.3	490.28	19.27	sp|Q8CGK3|LONM_MOUSE.DIFPIAFPR.+2y4.light
543.3	857.49	19.27	sp|Q8CGK3|LONM_MOUSE.DIFPIAFPR.+2y7.heavy
543.3	710.42	19.27	sp|Q8CGK3|LONM_MOUSE.DIFPIAFPR.+2y6.heavy
543.3	613.37	19.27	sp|Q8CGK3|LONM_MOUSE.DIFPIAFPR.+2y5.heavy
543.3	500.29	19.27	sp|Q8CGK3|LONM_MOUSE.DIFPIAFPR.+2y4.heavy
516.27	831.45	12.77	sp|Q8K1M6|DNM1L_MOUSE.AEELLAEEK.+2y7.light
516.27	702.4	12.77	sp|Q8K1M6|DNM1L_MOUSE.AEELLAEEK.+2y6.light
516.27	589.32	12.77	sp|Q8K1M6|DNM1L_MOUSE.AEELLAEEK.+2y5.light
516.27	476.24	12.77	sp|Q8K1M6|DNM1L_MOUSE.AEELLAEEK.+2y4.light
520.27	839.46	12.77	sp|Q8K1M6|DNM1L_MOUSE.AEELLAEEK.+2y7.heavy
520.27	710.42	12.77	sp|Q8K1M6|DNM1L_MOUSE.AEELLAEEK.+2y6.heavy
520.27	597.33	12.77	sp|Q8K1M6|DNM1L_MOUSE.AEELLAEEK.+2y5.heavy
520.27	484.25	12.77	sp|Q8K1M6|DNM1L_MOUSE.AEELLAEEK.+2y4.heavy
685.39	929.54	17.14	sp|Q8K1M6|DNM1L_MOUSE.ALQGASQIIAEIR.+2y8.light
685.39	842.51	17.14	sp|Q8K1M6|DNM1L_MOUSE.ALQGASQIIAEIR.+2y7.light
685.39	714.45	17.14	sp|Q8K1M6|DNM1L_MOUSE.ALQGASQIIAEIR.+2y6.light
685.39	601.37	17.14	sp|Q8K1M6|DNM1L_MOUSE.ALQGASQIIAEIR.+2y5.light
690.4	939.55	17.14	sp|Q8K1M6|DNM1L_MOUSE.ALQGASQIIAEIR.+2y8.heavy
690.4	852.52	17.14	sp|Q8K1M6|DNM1L_MOUSE.ALQGASQIIAEIR.+2y7.heavy
690.4	724.46	17.14	sp|Q8K1M6|DNM1L_MOUSE.ALQGASQIIAEIR.+2y6.heavy
690.4	611.38	17.14	sp|Q8K1M6|DNM1L_MOUSE.ALQGASQIIAEIR.+2y5.heavy
554.79	794.42	12.04	sp|Q8K2B3|DHSA_MOUSE.NTVIATGGYGR.+2y8.light
554.79	681.33	12.04	sp|Q8K2B3|DHSA_MOUSE.NTVIATGGYGR.+2y7.light
554.79	610.29	12.04	sp|Q8K2B3|DHSA_MOUSE.NTVIATGGYGR.+2y6.light
559.8	804.42	12.04	sp|Q8K2B3|DHSA_MOUSE.NTVIATGGYGR.+2y8.heavy
559.8	691.34	12.04	sp|Q8K2B3|DHSA_MOUSE.NTVIATGGYGR.+2y7.heavy
559.8	620.3	12.04	sp|Q8K2B3|DHSA_MOUSE.NTVIATGGYGR.+2y6.heavy
666.88	1132.64	14.12	sp|Q8K2B3|DHSA_MOUSE.VTLEYRPVIDK.+2y9.light
666.88	1019.55	14.12	sp|Q8K2B3|DHSA_MOUSE.VTLEYRPVIDK.+2y8.light
666.88	890.51	14.12	sp|Q8K2B3|DHSA_MOUSE.VTLEYRPVIDK.+2y7.light
670.89	1140.65	14.12	sp|Q8K2B3|DHSA_MOUSE.VTLEYRPVIDK.+2y9.heavy
670.89	1027.57	14.12	sp|Q8K2B3|DHSA_MOUSE.VTLEYRPVIDK.+2y8.heavy
670.89	898.52	14.12	sp|Q8K2B3|DHSA_MOUSE.VTLEYRPVIDK.+2y7.heavy
626.63	989.47	15.18	sp|Q8R1I1|QCR9_MOUSE.AFDQGADAIYEHINEGK.+3y8.light
626.63	826.41	15.18	sp|Q8R1I1|QCR9_MOUSE.AFDQGADAIYEHINEGK.+3y7.light
626.63	708.84	15.18	sp|Q8R1I1|QCR9_MOUSE.AFDQGADAIYEHINEGK.+3y13+2.light
626.63	587.3	15.18	sp|Q8R1I1|QCR9_MOUSE.AFDQGADAIYEHINEGK.+3y10+2.light
629.3	997.48	15.18	sp|Q8R1I1|QCR9_MOUSE.AFDQGADAIYEHINEGK.+3y8.heavy
629.3	834.42	15.18	sp|Q8R1I1|QCR9_MOUSE.AFDQGADAIYEHINEGK.+3y7.heavy
629.3	712.85	15.18	sp|Q8R1I1|QCR9_MOUSE.AFDQGADAIYEHINEGK.+3y13+2.heavy
629.3	591.31	15.18	sp|Q8R1I1|QCR9_MOUSE.AFDQGADAIYEHINEGK.+3y10+2.heavy
467.77	835.47	15.72	sp|Q91WD5|NDUS2_MOUSE.VLFGEITR.+2y7.light
467.77	722.38	15.72	sp|Q91WD5|NDUS2_MOUSE.VLFGEITR.+2y6.light
467.77	575.31	15.72	sp|Q91WD5|NDUS2_MOUSE.VLFGEITR.+2y5.light
467.77	518.29	15.72	sp|Q91WD5|NDUS2_MOUSE.VLFGEITR.+2y4.light
472.78	845.48	15.72	sp|Q91WD5|NDUS2_MOUSE.VLFGEITR.+2y7.heavy
472.78	732.39	15.72	sp|Q91WD5|NDUS2_MOUSE.VLFGEITR.+2y6.heavy
472.78	585.32	15.72	sp|Q91WD5|NDUS2_MOUSE.VLFGEITR.+2y5.heavy
472.78	528.3	15.72	sp|Q91WD5|NDUS2_MOUSE.VLFGEITR.+2y4.heavy
630.31	851.93	15.79	sp|Q91WD5|NDUS2_MOUSE.GEFGVYLVSDGSSRPYR.+3y15+2.light
630.31	778.4	15.79	sp|Q91WD5|NDUS2_MOUSE.GEFGVYLVSDGSSRPYR.+3y14+2.light
630.31	749.89	15.79	sp|Q91WD5|NDUS2_MOUSE.GEFGVYLVSDGSSRPYR.+3y13+2.light
630.31	700.35	15.79	sp|Q91WD5|NDUS2_MOUSE.GEFGVYLVSDGSSRPYR.+3y12+2.light
633.65	856.94	15.79	sp|Q91WD5|NDUS2_MOUSE.GEFGVYLVSDGSSRPYR.+3y15+2.heavy
633.65	783.4	15.79	sp|Q91WD5|NDUS2_MOUSE.GEFGVYLVSDGSSRPYR.+3y14+2.heavy
633.65	754.89	15.79	sp|Q91WD5|NDUS2_MOUSE.GEFGVYLVSDGSSRPYR.+3y13+2.heavy
633.65	705.36	15.79	sp|Q91WD5|NDUS2_MOUSE.GEFGVYLVSDGSSRPYR.+3y12+2.heavy
732.38	1101.59	14.55	sp|Q99KI0|ACON_MOUSE.SQFTITPGSEQIR.+2y10.light
732.38	887.46	14.55	sp|Q99KI0|ACON_MOUSE.SQFTITPGSEQIR.+2y8.light
732.38	786.41	14.55	sp|Q99KI0|ACON_MOUSE.SQFTITPGSEQIR.+2y7.light
737.38	1111.6	14.55	sp|Q99KI0|ACON_MOUSE.SQFTITPGSEQIR.+2y10.heavy
737.38	897.47	14.55	sp|Q99KI0|ACON_MOUSE.SQFTITPGSEQIR.+2y8.heavy
737.38	796.42	14.55	sp|Q99KI0|ACON_MOUSE.SQFTITPGSEQIR.+2y7.heavy
494.76	889.44	10.13	sp|Q99KI0|ACON_MOUSE.VDVSPTSQR.+2y8.light
494.76	774.41	10.13	sp|Q99KI0|ACON_MOUSE.VDVSPTSQR.+2y7.light
494.76	675.34	10.13	sp|Q99KI0|ACON_MOUSE.VDVSPTSQR.+2y6.light
494.76	588.31	10.13	sp|Q99KI0|ACON_MOUSE.VDVSPTSQR.+2y5.light
499.76	899.45	10.13	sp|Q99KI0|ACON_MOUSE.VDVSPTSQR.+2y8.heavy
499.76	784.42	10.13	sp|Q99KI0|ACON_MOUSE.VDVSPTSQR.+2y7.heavy
499.76	685.35	10.13	sp|Q99KI0|ACON_MOUSE.VDVSPTSQR.+2y6.heavy
499.76	598.32	10.13	sp|Q99KI0|ACON_MOUSE.VDVSPTSQR.+2y5.heavy
591.29	839.43	14.53	sp|Q9CQA3|DHSB_MOUSE.NEVDSTLTFR.+2y7.light
591.29	724.4	14.53	sp|Q9CQA3|DHSB_MOUSE.NEVDSTLTFR.+2y6.light
591.29	637.37	14.53	sp|Q9CQA3|DHSB_MOUSE.NEVDSTLTFR.+2y5.light
591.29	536.32	14.53	sp|Q9CQA3|DHSB_MOUSE.NEVDSTLTFR.+2y4.light
596.3	849.43	14.53	sp|Q9CQA3|DHSB_MOUSE.NEVDSTLTFR.+2y7.heavy
596.3	734.41	14.53	sp|Q9CQA3|DHSB_MOUSE.NEVDSTLTFR.+2y6.heavy
596.3	647.38	14.53	sp|Q9CQA3|DHSB_MOUSE.NEVDSTLTFR.+2y5.heavy
596.3	546.33	14.53	sp|Q9CQA3|DHSB_MOUSE.NEVDSTLTFR.+2y4.heavy
562.79	883.43	16.26	sp|Q9CQA3|DHSB_MOUSE.LQDPFSVYR.+2y7.light
562.79	768.4	16.26	sp|Q9CQA3|DHSB_MOUSE.LQDPFSVYR.+2y6.light
562.79	671.35	16.26	sp|Q9CQA3|DHSB_MOUSE.LQDPFSVYR.+2y5.light
562.79	524.28	16.26	sp|Q9CQA3|DHSB_MOUSE.LQDPFSVYR.+2y4.light
567.79	893.44	16.26	sp|Q9CQA3|DHSB_MOUSE.LQDPFSVYR.+2y7.heavy
567.79	778.41	16.26	sp|Q9CQA3|DHSB_MOUSE.LQDPFSVYR.+2y6.heavy
567.79	681.36	16.26	sp|Q9CQA3|DHSB_MOUSE.LQDPFSVYR.+2y5.heavy
567.79	534.29	16.26	sp|Q9CQA3|DHSB_MOUSE.LQDPFSVYR.+2y4.heavy
555.77	894.47	15.2	sp|Q9CZ13|QCR1_MOUSE.TDLTDYLNR.+2y7.light
555.77	781.38	15.2	sp|Q9CZ13|QCR1_MOUSE.TDLTDYLNR.+2y6.light
555.77	680.34	15.2	sp|Q9CZ13|QCR1_MOUSE.TDLTDYLNR.+2y5.light
555.77	565.31	15.2	sp|Q9CZ13|QCR1_MOUSE.TDLTDYLNR.+2y4.light
560.78	904.48	15.2	sp|Q9CZ13|QCR1_MOUSE.TDLTDYLNR.+2y7.heavy
560.78	791.39	15.2	sp|Q9CZ13|QCR1_MOUSE.TDLTDYLNR.+2y6.heavy
560.78	690.34	15.2	sp|Q9CZ13|QCR1_MOUSE.TDLTDYLNR.+2y5.heavy
560.78	575.32	15.2	sp|Q9CZ13|QCR1_MOUSE.TDLTDYLNR.+2y4.heavy
550.79	987.49	15.37	sp|Q9CZ13|QCR1_MOUSE.IPLAEWESR.+2y8.light
550.79	890.44	15.37	sp|Q9CZ13|QCR1_MOUSE.IPLAEWESR.+2y7.light
550.79	777.35	15.37	sp|Q9CZ13|QCR1_MOUSE.IPLAEWESR.+2y6.light
550.79	706.32	15.37	sp|Q9CZ13|QCR1_MOUSE.IPLAEWESR.+2y5.light
555.79	997.5	15.37	sp|Q9CZ13|QCR1_MOUSE.IPLAEWESR.+2y8.heavy
555.79	900.44	15.37	sp|Q9CZ13|QCR1_MOUSE.IPLAEWESR.+2y7.heavy
555.79	787.36	15.37	sp|Q9CZ13|QCR1_MOUSE.IPLAEWESR.+2y6.heavy
555.79	716.32	15.37	sp|Q9CZ13|QCR1_MOUSE.IPLAEWESR.+2y5.heavy
610	1168.67	13.47	sp|Q9CZB0|C560_MOUSE.NTSSNRPLSPHLTIYK.+3y10.light
610	637.39	13.47	sp|Q9CZB0|C560_MOUSE.NTSSNRPLSPHLTIYK.+3y5.light
610	524.31	13.47	sp|Q9CZB0|C560_MOUSE.NTSSNRPLSPHLTIYK.+3y4.light
612.67	1176.69	13.47	sp|Q9CZB0|C560_MOUSE.NTSSNRPLSPHLTIYK.+3y10.heavy
612.67	645.41	13.47	sp|Q9CZB0|C560_MOUSE.NTSSNRPLSPHLTIYK.+3y5.heavy
612.67	532.32	13.47	sp|Q9CZB0|C560_MOUSE.NTSSNRPLSPHLTIYK.+3y4.heavy
491.28	844.49	16.5	sp|Q9CZB0|C560_MOUSE.HLLWDLGK.+2y7.light
491.28	731.41	16.5	sp|Q9CZB0|C560_MOUSE.HLLWDLGK.+2y6.light
491.28	618.32	16.5	sp|Q9CZB0|C560_MOUSE.HLLWDLGK.+2y5.light
491.28	432.25	16.5	sp|Q9CZB0|C560_MOUSE.HLLWDLGK.+2y4.light
495.29	852.51	16.5	sp|Q9CZB0|C560_MOUSE.HLLWDLGK.+2y7.heavy
495.29	739.42	16.5	sp|Q9CZB0|C560_MOUSE.HLLWDLGK.+2y6.heavy
495.29	626.34	16.5	sp|Q9CZB0|C560_MOUSE.HLLWDLGK.+2y5.heavy
495.29	440.26	16.5	sp|Q9CZB0|C560_MOUSE.HLLWDLGK.+2y4.heavy
499.8	784.49	17.91	sp|Q9CZU6|CISY_MOUSE.DVLSNLIPK.+2y7.light
499.8	671.41	17.91	sp|Q9CZU6|CISY_MOUSE.DVLSNLIPK.+2y6.light
499.8	584.38	17.91	sp|Q9CZU6|CISY_MOUSE.DVLSNLIPK.+2y5.light
503.8	792.51	17.91	sp|Q9CZU6|CISY_MOUSE.DVLSNLIPK.+2y7.heavy
503.8	679.42	17.91	sp|Q9CZU6|CISY_MOUSE.DVLSNLIPK.+2y6.heavy
503.8	592.39	17.91	sp|Q9CZU6|CISY_MOUSE.DVLSNLIPK.+2y5.heavy
612.37	1011.58	16.39	sp|Q9CZU6|CISY_MOUSE.IVPNILLEQGK.+2y9.light
612.37	687.4	16.39	sp|Q9CZU6|CISY_MOUSE.IVPNILLEQGK.+2y6.light
612.37	574.32	16.39	sp|Q9CZU6|CISY_MOUSE.IVPNILLEQGK.+2y5.light
616.38	1019.6	16.39	sp|Q9CZU6|CISY_MOUSE.IVPNILLEQGK.+2y9.heavy
616.38	695.42	16.39	sp|Q9CZU6|CISY_MOUSE.IVPNILLEQGK.+2y6.heavy
616.38	582.33	16.39	sp|Q9CZU6|CISY_MOUSE.IVPNILLEQGK.+2y5.heavy
503.27	863.46	12.76	sp|Q9CZW5|TOM70_MOUSE.AAAFEQLQK.+2y7.light
503.27	792.43	12.76	sp|Q9CZW5|TOM70_MOUSE.AAAFEQLQK.+2y6.light
503.27	645.36	12.76	sp|Q9CZW5|TOM70_MOUSE.AAAFEQLQK.+2y5.light
503.27	258.66	12.76	sp|Q9CZW5|TOM70_MOUSE.AAAFEQLQK.+2y4+2.light
507.28	871.48	12.76	sp|Q9CZW5|TOM70_MOUSE.AAAFEQLQK.+2y7.heavy
507.28	800.44	12.76	sp|Q9CZW5|TOM70_MOUSE.AAAFEQLQK.+2y6.heavy
507.28	653.37	12.76	sp|Q9CZW5|TOM70_MOUSE.AAAFEQLQK.+2y5.heavy
507.28	262.67	12.76	sp|Q9CZW5|TOM70_MOUSE.AAAFEQLQK.+2y4+2.heavy
493.3	928.56	17.66	sp|Q9CZW5|TOM70_MOUSE.GLLQLQWK.+2y7.light
493.3	815.48	17.66	sp|Q9CZW5|TOM70_MOUSE.GLLQLQWK.+2y6.light
493.3	702.39	17.66	sp|Q9CZW5|TOM70_MOUSE.GLLQLQWK.+2y5.light
493.3	574.33	17.66	sp|Q9CZW5|TOM70_MOUSE.GLLQLQWK.+2y4.light
493.3	464.78	17.66	sp|Q9CZW5|TOM70_MOUSE.GLLQLQWK.+2y7+2.light
497.3	823.49	17.66	sp|Q9CZW5|TOM70_MOUSE.GLLQLQWK.+2y6.heavy
497.3	710.41	17.66	sp|Q9CZW5|TOM70_MOUSE.GLLQLQWK.+2y5.heavy
497.3	582.35	17.66	sp|Q9CZW5|TOM70_MOUSE.GLLQLQWK.+2y4.heavy
497.3	468.79	17.66	sp|Q9CZW5|TOM70_MOUSE.GLLQLQWK.+2y7+2.heavy
420.75	684.4	18.75	sp|Q9D6J5|NDUB8_MOUSE.GVVPLEAR.+2y6.light
420.75	585.34	18.75	sp|Q9D6J5|NDUB8_MOUSE.GVVPLEAR.+2y5.light
420.75	488.28	18.75	sp|Q9D6J5|NDUB8_MOUSE.GVVPLEAR.+2y4.light
425.75	694.41	18.75	sp|Q9D6J5|NDUB8_MOUSE.GVVPLEAR.+2y6.heavy
425.75	595.34	18.75	sp|Q9D6J5|NDUB8_MOUSE.GVVPLEAR.+2y5.heavy
425.75	498.29	18.75	sp|Q9D6J5|NDUB8_MOUSE.GVVPLEAR.+2y4.heavy
599.29	842.44	15.19	sp|Q9D6J5|NDUB8_MOUSE.EPEPVVHYDI.+2y7.light
599.29	745.39	15.19	sp|Q9D6J5|NDUB8_MOUSE.EPEPVVHYDI.+2y6.light
599.29	646.32	15.19	sp|Q9D6J5|NDUB8_MOUSE.EPEPVVHYDI.+2y5.light
602.8	849.46	15.19	sp|Q9D6J5|NDUB8_MOUSE.EPEPVVHYDI.+2y7.heavy
602.8	752.41	15.19	sp|Q9D6J5|NDUB8_MOUSE.EPEPVVHYDI.+2y6.heavy
602.8	653.34	15.19	sp|Q9D6J5|NDUB8_MOUSE.EPEPVVHYDI.+2y5.heavy
629.33	1059.54	5.53	sp|Q9D880|TIM50_MOUSE.TPEQVTEIANR.+2y9.light
629.33	802.44	5.53	sp|Q9D880|TIM50_MOUSE.TPEQVTEIANR.+2y7.light
629.33	703.37	5.53	sp|Q9D880|TIM50_MOUSE.TPEQVTEIANR.+2y6.light
629.33	602.33	5.53	sp|Q9D880|TIM50_MOUSE.TPEQVTEIANR.+2y5.light
634.33	1069.55	5.53	sp|Q9D880|TIM50_MOUSE.TPEQVTEIANR.+2y9.heavy
634.33	812.45	5.53	sp|Q9D880|TIM50_MOUSE.TPEQVTEIANR.+2y7.heavy
634.33	713.38	5.53	sp|Q9D880|TIM50_MOUSE.TPEQVTEIANR.+2y6.heavy
634.33	612.33	5.53	sp|Q9D880|TIM50_MOUSE.TPEQVTEIANR.+2y5.heavy
561.8	824.43	21.74	sp|Q9D880|TIM50_MOUSE.QGLSFGSLASR.+2y8.light
561.8	737.39	21.74	sp|Q9D880|TIM50_MOUSE.QGLSFGSLASR.+2y7.light
561.8	590.33	21.74	sp|Q9D880|TIM50_MOUSE.QGLSFGSLASR.+2y6.light
561.8	369.2	21.74	sp|Q9D880|TIM50_MOUSE.QGLSFGSLASR.+2y7+2.light
566.8	834.43	21.74	sp|Q9D880|TIM50_MOUSE.QGLSFGSLASR.+2y8.heavy
566.8	747.4	21.74	sp|Q9D880|TIM50_MOUSE.QGLSFGSLASR.+2y7.heavy
566.8	600.33	21.74	sp|Q9D880|TIM50_MOUSE.QGLSFGSLASR.+2y6.heavy
566.8	374.2	21.74	sp|Q9D880|TIM50_MOUSE.QGLSFGSLASR.+2y7+2.heavy
545.52	581.3	16.16	sp|Q9DB77|QCR2_MOUSE.ITSEELHYFVQNHFTSAR.+4y5.light
545.52	753.87	16.16	sp|Q9DB77|QCR2_MOUSE.ITSEELHYFVQNHFTSAR.+4y12+2.light
545.52	689.33	16.16	sp|Q9DB77|QCR2_MOUSE.ITSEELHYFVQNHFTSAR.+4y17+3.light
545.52	655.65	16.16	sp|Q9DB77|QCR2_MOUSE.ITSEELHYFVQNHFTSAR.+4y16+3.light
548.02	591.31	16.16	sp|Q9DB77|QCR2_MOUSE.ITSEELHYFVQNHFTSAR.+4y5.heavy
548.02	758.87	16.16	sp|Q9DB77|QCR2_MOUSE.ITSEELHYFVQNHFTSAR.+4y12+2.heavy
548.02	692.67	16.16	sp|Q9DB77|QCR2_MOUSE.ITSEELHYFVQNHFTSAR.+4y17+3.heavy
548.02	658.98	16.16	sp|Q9DB77|QCR2_MOUSE.ITSEELHYFVQNHFTSAR.+4y16+3.heavy
765.4	1160.59	13	sp|Q9DB77|QCR2_MOUSE.AVAQGNLSSADVQAAK.+2y12.light
765.4	876.44	13	sp|Q9DB77|QCR2_MOUSE.AVAQGNLSSADVQAAK.+2y9.light
765.4	789.41	13	sp|Q9DB77|QCR2_MOUSE.AVAQGNLSSADVQAAK.+2y8.light
769.41	1168.6	13	sp|Q9DB77|QCR2_MOUSE.AVAQGNLSSADVQAAK.+2y12.heavy
769.41	884.46	13	sp|Q9DB77|QCR2_MOUSE.AVAQGNLSSADVQAAK.+2y9.heavy
769.41	797.42	13	sp|Q9DB77|QCR2_MOUSE.AVAQGNLSSADVQAAK.+2y8.heavy
407.74	701.39	12.07	sp|Q9DCC8|TOM20_MOUSE.LPTISQR.+2y6.light
407.74	604.34	12.07	sp|Q9DCC8|TOM20_MOUSE.LPTISQR.+2y5.light
407.74	503.29	12.07	sp|Q9DCC8|TOM20_MOUSE.LPTISQR.+2y4.light
412.75	711.4	12.07	sp|Q9DCC8|TOM20_MOUSE.LPTISQR.+2y6.heavy
412.75	614.35	12.07	sp|Q9DCC8|TOM20_MOUSE.LPTISQR.+2y5.heavy
412.75	513.3	12.07	sp|Q9DCC8|TOM20_MOUSE.LPTISQR.+2y4.heavy
688.33	677.26	14.84	sp|Q9DCC8|TOM20_MOUSE.IVSAQSLAEDDVE.+2y6.light
688.33	606.23	14.84	sp|Q9DCC8|TOM20_MOUSE.IVSAQSLAEDDVE.+2y5.light
688.33	699.4	14.84	sp|Q9DCC8|TOM20_MOUSE.IVSAQSLAEDDVE.+2b7.light
688.33	770.44	14.84	sp|Q9DCC8|TOM20_MOUSE.IVSAQSLAEDDVE.+2b8.light
691.34	683.28	14.84	sp|Q9DCC8|TOM20_MOUSE.IVSAQSLAEDDVE.+2y6.heavy
691.34	612.24	14.84	sp|Q9DCC8|TOM20_MOUSE.IVSAQSLAEDDVE.+2y5.heavy
691.34	699.4	14.84	sp|Q9DCC8|TOM20_MOUSE.IVSAQSLAEDDVE.+2b7.heavy
691.34	770.44	14.84	sp|Q9DCC8|TOM20_MOUSE.IVSAQSLAEDDVE.+2b8.heavy
574.27	874.42	12.61	sp|Q9DCX2|ATP5H_MOUSE.SWNETFHAR.+2y7.light
574.27	760.37	12.61	sp|Q9DCX2|ATP5H_MOUSE.SWNETFHAR.+2y6.light
574.27	631.33	12.61	sp|Q9DCX2|ATP5H_MOUSE.SWNETFHAR.+2y5.light
579.27	884.42	12.61	sp|Q9DCX2|ATP5H_MOUSE.SWNETFHAR.+2y7.heavy
579.27	770.38	12.61	sp|Q9DCX2|ATP5H_MOUSE.SWNETFHAR.+2y6.heavy
579.27	641.34	12.61	sp|Q9DCX2|ATP5H_MOUSE.SWNETFHAR.+2y5.heavy
751.9	1218.64	15.66	sp|Q9DCX2|ATP5H_MOUSE.ANVAKPGLVDDFEK.+2y11.light
751.9	1019.5	15.66	sp|Q9DCX2|ATP5H_MOUSE.ANVAKPGLVDDFEK.+2y9.light
751.9	752.35	15.66	sp|Q9DCX2|ATP5H_MOUSE.ANVAKPGLVDDFEK.+2y6.light
751.9	538.25	15.66	sp|Q9DCX2|ATP5H_MOUSE.ANVAKPGLVDDFEK.+2y4.light
755.9	1226.65	15.66	sp|Q9DCX2|ATP5H_MOUSE.ANVAKPGLVDDFEK.+2y11.heavy
755.9	1027.52	15.66	sp|Q9DCX2|ATP5H_MOUSE.ANVAKPGLVDDFEK.+2y9.heavy
755.9	760.36	15.66	sp|Q9DCX2|ATP5H_MOUSE.ANVAKPGLVDDFEK.+2y6.heavy
755.9	546.26	15.66	sp|Q9DCX2|ATP5H_MOUSE.ANVAKPGLVDDFEK.+2y4.heavy
501.6	1019.5	15.66	sp|Q9DCX2|ATP5H_MOUSE.ANVAKPGLVDDFEK.+3y9.light
501.6	653.28	15.66	sp|Q9DCX2|ATP5H_MOUSE.ANVAKPGLVDDFEK.+3y5.light
504.27	1027.52	15.66	sp|Q9DCX2|ATP5H_MOUSE.ANVAKPGLVDDFEK.+3y9.heavy
504.27	661.29	15.66	sp|Q9DCX2|ATP5H_MOUSE.ANVAKPGLVDDFEK.+3y5.heavy
400.24	514.8	15.5	sp|P60710|ACTB_MOUSE.AVFPSIVGRPR.+3y9+2.light
400.24	441.27	15.5	sp|P60710|ACTB_MOUSE.AVFPSIVGRPR.+3y8+2.light
400.24	343.54	15.5	sp|P60710|ACTB_MOUSE.AVFPSIVGRPR.+3y9+3.light
599.76	833.4	10.3	sp|P60710|ACTB_MOUSE.DSYVGDEAQSK.+2y8.light
599.76	734.33	10.3	sp|P60710|ACTB_MOUSE.DSYVGDEAQSK.+2y7.light
599.76	562.28	10.3	sp|P60710|ACTB_MOUSE.DSYVGDEAQSK.+2y5.light
505.92	1079.53	14.3	sp|P60710|ACTB_MOUSE.IWHHTFYNELR.+3y8.light
505.92	942.47	14.3	sp|P60710|ACTB_MOUSE.IWHHTFYNELR.+3y7.light
505.92	694.35	14.3	sp|P60710|ACTB_MOUSE.IWHHTFYNELR.+3y5.light
566.77	912.44	13.2	sp|P60710|ACTB_MOUSE.GYSFTTTAER.+2y8.light
566.77	825.41	13.2	sp|P60710|ACTB_MOUSE.GYSFTTTAER.+2y7.light
566.77	678.34	13.2	sp|P60710|ACTB_MOUSE.GYSFTTTAER.+2y6.light
895.95	475.23	17.2	sp|P60710|ACTB_MOUSE.SYELPDGQVITIGNER.+2y4.light
895.95	649.84	17.2	sp|P60710|ACTB_MOUSE.SYELPDGQVITIGNER.+2y12+2.light
